# *De novo* minibinders targeting RH5 achieve nanomolar inhibition of blood-stage malaria replication

**DOI:** 10.64898/2026.09.28.755224

**Authors:** Jason Hsiao, Melina Shamshoum, Abhiram Chalamalasetty, Jordan R. Barrett, Ricardo Almada-Monter, Elizabeth Tabornal, Emily Wilks, Yi-Zong Lee, Nathan Beutler, Amanda R. Lukens, Priyan Kapoor, Daisy Chen, Justice Ndihokubwayo, Barnabas G. Williams, Kirsty McHugh, David Pulido, Irina Mendes de Sousa, Elizabeth Komives, Emília V Noormahomed, Ian A. Wilson, Dyann F. Wirth, Thomas Rogers, Neville Bethel, Simon J. Draper, Andrew Ward, Elizabeth A. Winzeler, Adrian Jinich

## Abstract

Malaria kills ∼600,000 people annually despite recently deployed vaccines. The parasite’s blood-stage invasion of erythrocytes, driven by the essential, non-redundant interaction between *Plasmodium falciparum* RH5 and erythrocyte basigin, remains a leading therapeutic target. Here, we designed *de novo* mini-proteins (“minibinders”) to occlude this interface. From ∼1,500 computationally generated designs, we synthesized 18 candidates ranging from 9.3 to 16.9 kDa which were easily expressed in *E. coli* as soluble, well-folded proteins. Of these, 7 minibinders blocked blood-stage replication of *P. falciparum* asexual stage parasites with greater potency than ≈300nM IC_50_. Three potent candidate minibinders, mb-5, mb-7, and mb-21, were confirmed to bind RH5 via SPR and BLI and block the merozoite-to-ring transition in stage-synchronized parasite progression assays, with CryoEM of minibinder-RH5 complex confirming the predicted binding at RH5-basigin interface. Although pharmacological challenges remain, our data demonstrate that potent inhibitors of parasite growth, rivaling existing antimalarials, can be designed rather than discovered via extensive screening. Our data highlight the potential for artificial intelligence to change the development landscape of new antimalarial therapies.
