## Supplemental Table S2 for "*De novo* minibinders targeting RH5 achieve nanomolar inhibition of blood-stage malaria replication"

### Sheet: SPR kinetics (per replicate)
Minibinder	Technical Replicate	apparent kon (M⁻¹s⁻¹)	apparent koff (s⁻¹)	apparent KD (µM)
mb-2	Rep A	4816	0.0337	7
mb-2	Rep B	4313.5	0.0358	8.29
mb-2	mean±SD	4565 ± 355	0.035 ± 0.001	7.6 ± 0.9
mb-5	Rep A	6299.5	0.068	10.79
mb-5	Rep B	6685.7	0.0782	11.7
mb-5	mean±SD	6493 ± 273	0.073 ± 0.007	11.2 ± 0.6
mb-7	Rep A	4303	0.0473	11
mb-7	Rep B	3878.5	0.0486	12.52
mb-7	mean±SD	4091 ± 300	0.048 ± 0.001	11.8 ± 1.1
mb-12	Rep A	2127	0.0407	19.13
mb-12	Rep B	1743.7	0.0433	24.81
mb-12	mean±SD	1935 ± 271	0.042 ± 0.002	22.0 ± 4.0
mb-19	Rep A	2223.2	0.0716	32.2
mb-19	Rep B	2712.8	0.0801	29.52
mb-19	mean±SD	2468 ± 346	0.076 ± 0.006	30.9 ± 1.9
mb-21	Rep A	2233	0.0105	4.71
mb-21	Rep B	2084	0.0102	4.9
mb-21	mean±SD	2159 ± 105	0.010 ± 0.000	4.8 ± 0.1

### Sheet: SPR summary (mean±SD)
Minibinder	kon (M⁻¹s⁻¹)	koff (s⁻¹)	KD kinetic (µM)	KD steady-state (µM)
mb-2	4565 ± 355	0.035 ± 0.001	7.6 ± 0.9	6.5 ± 1.3
mb-5	6493 ± 273	0.073 ± 0.007	11.2 ± 0.6	10.1 ± 4.4
mb-7	4091 ± 300	0.048 ± 0.001	11.8 ± 1.1	10.5 ± 1.3
mb-12	1935 ± 271	0.042 ± 0.002	22.0 ± 4.0	17.6 ± 4.3
mb-19	2468 ± 346	0.076 ± 0.006	30.9 ± 1.9	25.6 ± 19.4
mb-21	2159 ± 105	0.010 ± 0.000	4.8 ± 0.1	4.5 ± 0.1

### Sheet: BLI screen (all binders)
Minibinder	BLI response (nm)	Full R²
mb-1	-0.035	N/A
mb-2	0.345	0.998
mb-3	0.3	0.973
mb-4	-0.135	N/A
mb-5	0.396	0.997
mb-6	-0.136	N/A
mb-7	0.174	0.96
mb-8	0.186	0.925
mb-9	0.097	0.768
mb-10	0.003	N/A
mb-12	0.273	0.997
mb-13	-0.109	N/A
mb-14	-0.139	N/A
mb-16	0.058	N/A
mb-17	0.106	0.753
mb-18	-0.03	N/A
mb-19	0.437	0.994
mb-20	0.302	0.994
mb-21	0.471	0.997
mb-22	0.207	0.921
