## Supplemental Table S4 for "*De novo* minibinders targeting RH5 achieve nanomolar inhibition of blood-stage malaria replication"

### Sheet: Sheet1
RH5:CyRPA:mb-5 - RH5 Residues interfacing with mb-5							RH5:CyRPA:R5.011:mb-7 - RH5 Residues interfacing with mb-7							RH5:CyRPA:R5.011:mb-21 - RH5 Residues Interfacing with mb-21							RH5:Basigin (PDB 4U0Q) - RH5 Residues interfacing with Basigin
##	Structure 1	HSDC	ASA	BSA	ΔiG		##	Structure 1	HSDC	ASA	BSA	ΔiG		##	Structure 1	HSDC	ASA	BSA	ΔiG		##	Structure 2	HSDC	ASA	BSA	ΔiG
1	C:SER 160		96.41	0.00	0.00		1	C:GLN 146		130.54	0.00	0.00		1	C:GLN 146		126.72	0.00	0.00		1	A:SER 160		97.73	0.00	0.00
2	C:ILE 161		43.55	0.00	0.00		2	C:TYR 147		39.35	0.00	0.00		2	C:TYR 147		49.87	0.00	0.00		2	A:ILE 161		43.37	0.00	0.00
3	C:ASP 162		0.17	0.00	0.00		3	C:HIS 148		97.05	0.00	0.00		3	C:HIS 148		78.51	0.00	0.00		3	A:ASP 162		6.63	0.00	0.00
4	C:ILE 163		32.92	0.00	0.00		4	C:PHE 149		33.52	0.00	0.00		4	C:PHE 149		59.76	0.00	0.00		4	A:ILE 163		37.96	0.00	0.00
5	C:LEU 164		0.66	0.00	0.00		5	C:LYS 150		118.88	0.00	0.00		5	C:LYS 150		147.04	0.00	0.00		5	A:LEU 164		3.24	0.00	0.00
6	C:GLN 165		20.71	0.00	0.00		6	C:GLU 151		44.59	0.00	0.00		6	C:GLU 151		115.60	0.00	0.00		6	A:GLN 165		14.54	0.00	0.00
7	C:GLU 166		43.18	0.00	0.00		7	C:LEU 152		88.24	0.00	0.00		7	C:LEU 152		19.52	0.00	0.00		7	A:GLU 166		57.17	0.00	0.00
8	C:LYS 167		114.31	0.00	0.00		8	C:SER 153		53.96	0.00	0.00		8	C:SER 153		29.61	0.00	0.00		8	A:LYS 167		136.94	0.00	0.00
9	C:GLU 168		107.88	0.00	0.00		9	C:ASN 154		93.96	0.00	0.00		9	C:ASN 154		72.96	0.00	0.00		9	A:GLU 168		87.31	0.00	0.00
10	C:GLY 169		59.29	0.00	0.00		10	C:TYR 155		162.65	0.00	0.00		10	C:TYR 155		151.82	0.00	0.00		10	A:GLY 169		30.71	0.00	0.00
11	C:HIS 170		59.83	0.00	0.00		11	C:ASN 156		151.16	0.00	0.00		11	C:ASN 156		142.67	0.00	0.00		11	A:HIS 170		104.96	0.00	0.00
12	C:LEU 171		6.31	0.00	0.00		12	C:ILE 157		145.43	0.00	0.00		12	C:ILE 157		122.77	0.00	0.00		12	A:LEU 171		4.72	0.00	0.00
13	C:ASP 172		37.80	0.00	0.00		13	C:ALA 158		65.90	0.00	0.00		13	C:ALA 158		76.90	0.00	0.00		13	A:ASP 172		53.75	0.00	0.00
14	C:PHE 173		1.41	0.00	0.00		14	C:ASN 159		68.57	0.00	0.00		14	C:ASN 159		72.80	0.00	0.00		14	A:PHE 173		2.90	0.00	0.00
15	C:VAL 174		14.03	0.00	0.00		15	C:SER 160		46.37	0.00	0.00		15	C:SER 160		47.35	0.00	0.00		15	A:VAL 174		14.89	0.00	0.00
16	C:ILE 175		9.13	0.00	0.00		16	C:ILE 161		34.50	0.00	0.00		16	C:ILE 161		40.69	0.00	0.00		16	A:ILE 175		19.92	0.00	0.00
17	C:ILE 176		27.60	0.00	0.00		17	C:ASP 162		7.86	0.00	0.00		17	C:ASP 162		3.78	0.00	0.00		17	A:ILE 176		25.86	0.00	0.00
18	C:PRO 177		66.44	0.00	0.00		18	C:ILE 163		53.96	0.00	0.00		18	C:ILE 163		46.35	0.00	0.00		18	A:PRO 177		71.87	0.00	0.00
19	C:HIS 178		34.34	0.00	0.00		19	C:LEU 164		0.95	0.00	0.00		19	C:LEU 164		0.00	0.00	0.00		19	A:HIS 178		24.83	0.00	0.00
20	C:TYR 179		51.34	0.00	0.00		20	C:GLN 165		31.20	0.00	0.00		20	C:GLN 165		19.53	0.00	0.00		20	A:TYR 179		63.22	0.00	0.00
21	C:THR 180		26.71	0.00	0.00		21	C:GLU 166		37.87	0.00	0.00		21	C:GLU 166		35.17	0.00	0.00		21	A:THR 180		26.41	0.00	0.00
22	C:PHE 181		64.51	0.00	0.00		22	C:LYS 167		126.03	0.00	0.00		22	C:LYS 167		137.80	0.00	0.00		22	A:PHE 181		61.69	0.00	0.00
23	C:LEU 182		15.17	0.00	0.00		23	C:GLU 168		110.99	0.00	0.00		23	C:GLU 168		134.72	0.00	0.00		23	A:LEU 182		26.27	0.00	0.00
24	C:ASP 183		14.79	0.00	0.00		24	C:GLY 169		56.19	0.00	0.00		24	C:GLY 169		61.47	0.00	0.00		24	A:ASP 183		13.44	0.00	0.00
25	C:TYR 184		41.88	0.00	0.00		25	C:HIS 170		91.90	0.00	0.00		25	C:HIS 170		79.61	0.00	0.00		25	A:TYR 184		46.01	0.00	0.00
26	C:TYR 185		21.98	0.00	0.00		26	C:LEU 171		6.33	0.00	0.00		26	C:LEU 171		3.07	0.00	0.00		26	A:TYR 185		24.60	0.00	0.00
27	C:LYS 186		44.35	0.00	0.00		27	C:ASP 172		38.96	0.00	0.00		27	C:ASP 172		33.56	0.00	0.00		27	A:LYS 186		64.33	0.00	0.00
28	C:HIS 187		2.47	0.00	0.00		28	C:PHE 173		6.53	0.00	0.00		28	C:PHE 173		2.35	0.00	0.00		28	A:HIS 187		3.74	0.00	0.00
29	C:LEU 188		4.02	0.00	0.00		29	C:VAL 174		9.86	0.00	0.00		29	C:VAL 174		15.69	0.00	0.00		29	A:LEU 188		4.18	0.00	0.00
30	C:SER 189		1.00	0.00	0.00		30	C:ILE 175		7.70	0.00	0.00		30	C:ILE 175		2.13	0.00	0.00		30	A:SER 189		0.17	0.00	0.00
31	C:TYR 190		4.14	0.00	0.00		31	C:ILE 176		26.45	0.00	0.00		31	C:ILE 176		28.61	0.00	0.00		31	A:TYR 190		8.10	0.00	0.00
32	C:ASN 191		0.00	0.00	0.00		32	C:PRO 177		35.33	0.00	0.00		32	C:PRO 177		35.55	0.00	0.00		32	A:ASN 191		3.47	0.00	0.00
33	C:SER 192		6.39	0.00	0.00		33	C:HIS 178		3.81	0.00	0.00		33	C:HIS 178		16.64	0.00	0.00		33	A:SER 192		8.38	0.00	0.00
34	C:ILE 193		3.63	0.00	0.00		34	C:TYR 179		61.61	0.00	0.00		34	C:TYR 179		43.66	0.00	0.00		34	A:ILE 193		2.51	0.00	0.00
35	C:TYR 194		13.73	11.23 |||||||||	-0.08		35	C:THR 180		5.57	0.00	0.00		35	C:THR 180		5.25	0.00	0.00		35	A:TYR 194		9.66	9.04 ||||||||||	0.07
36	C:HIS 195		15.26	8.01 ||||||	-0.09		36	C:PHE 181		2.81	0.00	0.00		36	C:PHE 181		1.15	0.00	0.00		36	A:HIS 195		16.69	1.11 |	-0.01
37	C:LYS 196		88.33	42.57 |||||	-0.71		37	C:LEU 182		16.15	0.00	0.00		37	C:LEU 182		17.04	0.00	0.00		37	A:LYS 196		46.34	0.00	0.00
38	C:SER 197	H	114.20	111.77 ||||||||||	0.10		38	C:ASP 183		6.82	0.00	0.00		38	C:ASP 183		12.80	0.00	0.00		38	A:SER 197	H	82.47	33.63 |||||	-0.31
39	C:SER 198		69.38	47.26 |||||||	0.70		39	C:TYR 184		0.00	0.00	0.00		39	C:TYR 184		0.00	0.00	0.00		39	A:SER 198		97.66	0.00	0.00
40	C:THR 199		46.08	4.22 |	-0.05		40	C:TYR 185		0.12	0.00	0.00		40	C:TYR 185		0.37	0.00	0.00		40	A:THR 199		34.00	0.00	0.00
41	C:TYR 200		120.21	94.62 ||||||||	0.67		41	C:LYS 186		46.40	0.00	0.00		41	C:LYS 186		42.67	0.00	0.00		41	A:TYR 200	H	85.96	66.05 ||||||||	0.62
42	C:GLY 201		62.48	9.90 ||	0.13		42	C:HIS 187		0.15	0.00	0.00		42	C:HIS 187		0.78	0.00	0.00		42	A:GLY 201		52.70	39.78 ||||||||	0.49
43	C:LYS 202		67.94	0.00	0.00		43	C:LEU 188		0.00	0.00	0.00		43	C:LEU 188		0.00	0.00	0.00		43	A:LYS 202		81.75	0.00	0.00
44	C:CYS 203		20.14	0.00	0.00		44	C:SER 189		0.00	0.00	0.00		44	C:SER 189		1.67	0.00	0.00		44	A:TYR 203	H	91.52	91.37 ||||||||||	0.39
45	C:ILE 204		138.37	0.00	0.00		45	C:TYR 190		10.42	0.00	0.00		45	C:TYR 190		8.56	0.00	0.00		45	A:ILE 204		114.14	60.92 ||||||	0.97
46	C:ALA 205		52.58	0.00	0.00		46	C:ASN 191		1.23	0.00	0.00		46	C:ASN 191		3.61	0.00	0.00		46	A:ALA 205		60.08	0.00	0.00
47	C:VAL 206		0.83	0.00	0.00		47	C:SER 192		9.35	0.00	0.00		47	C:SER 192		7.14	0.00	0.00		47	A:VAL 206		1.00	0.00	0.00
48	C:ASP 207		65.29	0.00	0.00		48	C:ILE 193		3.00	0.00	0.00		48	C:ILE 193		2.85	0.00	0.00		48	A:ASP 207		60.02	17.04 |||	-0.29
49	C:ALA 208		61.66	0.00	0.00		49	C:TYR 194		9.89	5.81 ||||||	0.02		49	C:TYR 194		20.48	10.97 ||||||	0.18		49	A:ALA 208		51.50	0.00	0.00
50	C:PHE 209		55.86	0.00	0.00		50	C:HIS 195		23.29	8.59 ||||	-0.10		50	C:HIS 195		24.79	10.56 |||||	-0.12		50	A:PHE 209		58.25	0.00	0.00
51	C:ILE 210		19.54	0.00	0.00		51	C:LYS 196	HS	55.53	17.11 ||||	-0.31		51	C:LYS 196		71.84	24.10 ||||	0.39		51	A:ILE 210		17.71	0.00	0.00
52	C:LYS 211		127.83	0.00	0.00		52	C:SER 197	H	99.90	96.15 ||||||||||	0.10		52	C:SER 197	H	101.41	59.54 ||||||	0.26		52	A:LYS 211		127.49	0.00	0.00
53	C:LYS 212		109.13	0.00	0.00		53	C:SER 198	H	74.83	64.88 |||||||||	0.70		53	C:SER 198		78.45	0.00	0.00		53	A:LYS 212		147.90	0.00	0.00
54	C:ILE 213		3.85	0.00	0.00		54	C:THR 199	H	51.30	9.34 ||	-0.04		54	C:THR 199		53.14	0.00	0.00		54	A:ILE 213		10.68	0.00	0.00
55	C:ASN 214		57.92	0.00	0.00		55	C:TYR 200	H	72.90	67.27 ||||||||||	0.85		55	C:TYR 200	H	80.01	64.87 |||||||||	0.63		55	A:ASN 214		70.82	0.00	0.00
56	C:GLU 215		94.33	0.00	0.00		56	C:GLY 201		57.93	29.26 ||||||	0.30		56	C:GLY 201		46.14	0.00	0.00		56	A:GLU 215		95.00	0.00	0.00
57	C:ALA 216		27.37	0.00	0.00		57	C:LYS 202		78.04	0.00	0.00		57	C:LYS 202		108.17	0.00	0.00		57	A:ALA 216		39.27	0.00	0.00
58	C:TYR 217		19.69	0.00	0.00		58	C:CYS 203		34.86	0.00	0.00		58	C:CYS 203		26.82	5.45 |||	0.22		58	A:TYR 217		20.54	0.00	0.00
59	C:ASP 218		76.36	0.00	0.00		59	C:ILE 204		132.80	46.86 ||||	0.75		59	C:ILE 204		144.49	0.00	0.00		59	A:ASP 218		71.36	0.00	0.00
60	C:LYS 219		136.77	0.00	0.00		60	C:ALA 205		52.68	0.00	0.00		60	C:ALA 205		49.24	0.00	0.00		60	A:LYS 219		156.04	0.00	0.00
61	C:VAL 220		18.46	0.00	0.00		61	C:VAL 206		0.00	0.00	0.00		61	C:VAL 206		0.00	0.00	0.00		61	A:VAL 220		22.29	0.00	0.00
62	C:LYS 221		20.34	0.00	0.00		62	C:ASP 207		50.22	0.00	0.00		62	C:ASP 207		71.49	0.00	0.00		62	A:LYS 221		39.17	0.00	0.00
63	C:SER 222		52.65	0.00	0.00		63	C:ALA 208		60.15	0.00	0.00		63	C:ALA 208		48.61	0.00	0.00		63	A:SER 222		49.72	0.00	0.00
64	C:LYS 223		117.71	0.00	0.00		64	C:PHE 209		57.30	0.00	0.00		64	C:PHE 209		57.04	0.00	0.00		64	A:LYS 223		138.15	0.00	0.00
65	C:CYS 224		14.38	0.00	0.00		65	C:ILE 210		5.87	0.00	0.00		65	C:ILE 210		12.90	0.00	0.00		65	A:CYS 224		0.17	0.00	0.00
66	C:ASN 225		61.23	0.00	0.00		66	C:LYS 211		112.44	0.00	0.00		66	C:LYS 211		138.77	0.00	0.00		66	A:ASN 225		53.63	0.00	0.00
67	C:ASP 226		106.20	0.00	0.00		67	C:LYS 212		105.57	0.00	0.00		67	C:LYS 212		122.02	0.00	0.00		67	A:ASP 226		118.02	0.00	0.00
68	C:ILE 227		39.65	0.00	0.00		68	C:ILE 213		2.00	0.00	0.00		68	C:ILE 213		10.71	0.00	0.00		68	A:ILE 227		43.01	0.00	0.00
69	C:LYS 228		20.17	0.00	0.00		69	C:ASN 214		61.48	0.00	0.00		69	C:ASN 214		58.03	0.00	0.00		69	A:LYS 228		38.61	0.00	0.00
70	C:ASN 229		79.32	0.00	0.00		70	C:GLU 215		121.00	0.00	0.00		70	C:GLU 215		102.29	0.00	0.00		70	A:ASN 229		80.22	0.00	0.00
71	C:ASP 230		64.79	0.00	0.00		71	C:ALA 216		27.13	0.00	0.00		71	C:ALA 216		31.97	0.00	0.00		71	A:ASP 230		63.98	0.00	0.00
72	C:LEU 231		0.67	0.00	0.00		72	C:TYR 217		20.02	0.00	0.00		72	C:TYR 217		15.59	0.00	0.00		72	A:LEU 231		2.60	0.00	0.00
73	C:ILE 232		32.52	0.00	0.00		73	C:ASP 218		80.51	0.00	0.00		73	C:ASP 218		80.76	0.00	0.00		73	A:ILE 232		20.24	0.00	0.00
74	C:ALA 233		58.14	0.00	0.00		74	C:LYS 219		146.35	0.00	0.00		74	C:LYS 219		135.06	0.00	0.00		74	A:ALA 233		43.12	0.00	0.00
75	C:THR 234		4.83	0.00	0.00		75	C:VAL 220		8.44	0.00	0.00		75	C:VAL 220		16.24	0.00	0.00		75	A:THR 234		3.51	0.00	0.00
76	C:ILE 235		9.21	0.00	0.00		76	C:LYS 221		19.68	0.00	0.00		76	C:LYS 221		22.62	0.00	0.00		76	A:ILE 235		8.20	0.00	0.00
77	C:LYS 236		118.49	0.00	0.00		77	C:SER 222		55.17	0.00	0.00		77	C:SER 222		49.83	0.00	0.00		77	A:LYS 236		87.07	0.00	0.00
78	C:LYS 237		78.42	0.00	0.00		78	C:LYS 223		102.67	0.00	0.00		78	C:LYS 223		125.02	0.00	0.00		78	A:LYS 237		115.69	0.00	0.00
79	C:LEU 238		0.86	0.00	0.00		79	C:CYS 224		1.16	0.00	0.00		79	C:CYS 224		0.00	0.00	0.00		79	A:LEU 238		22.67	0.00	0.00
80	C:GLU 239		17.91	0.00	0.00		80	C:ASN 225		56.61	0.00	0.00		80	C:ASN 225		54.23	0.00	0.00		80	A:GLU 239		5.76	0.00	0.00
81	C:HIS 240		67.46	0.00	0.00		81	C:ASP 226		97.91	0.00	0.00		81	C:ASP 226		91.25	0.00	0.00		81	A:HIS 240		84.34	0.00	0.00
82	C:PRO 241		44.20	0.00	0.00		82	C:ILE 227		37.30	0.00	0.00		82	C:ILE 227		29.28	0.00	0.00		82	A:PRO 241		35.68	0.00	0.00
83	C:TYR 242		164.04	0.00	0.00		83	C:LYS 228		17.99	0.00	0.00		83	C:LYS 228		30.29	0.00	0.00		83	A:TYR 242		218.14	0.00	0.00
84	C:ARG 253		317.44	0.00	0.00		84	C:ASN 229		83.08	0.00	0.00		84	C:ASN 229		76.74	0.00	0.00		84	A:LYS 302		209.15	0.00	0.00
85	C:LEU 295		166.80	0.00	0.00		85	C:ASP 230		55.86	0.00	0.00		85	C:ASP 230		66.15	0.00	0.00		85	A:MET 303		42.84	0.00	0.00
86	C:MET 296		121.46	0.00	0.00		86	C:LEU 231		0.34	0.00	0.00		86	C:LEU 231		0.00	0.00	0.00		86	A:MET 304		73.05	0.00	0.00
87	C:ASN 297		51.39	0.00	0.00		87	C:ILE 232		32.74	0.00	0.00		87	C:ILE 232		31.73	0.00	0.00		87	A:ASP 305		80.60	0.00	0.00
88	C:ARG 298		164.60	0.00	0.00		88	C:ALA 233		44.34	0.00	0.00		88	C:ALA 233		43.42	0.00	0.00		88	A:GLU 306		66.26	0.00	0.00
89	C:ALA 299		62.63	0.00	0.00		89	C:THR 234		0.25	0.00	0.00		89	C:THR 234		0.00	0.00	0.00		89	A:TYR 307		22.83	0.00	0.00
90	C:PHE 300		9.34	0.00	0.00		90	C:ILE 235		10.88	0.00	0.00		90	C:ILE 235		8.88	0.00	0.00		90	A:ASN 308		78.87	0.00	0.00
91	C:LYS 301		63.95	0.00	0.00		91	C:LYS 236		98.90	0.00	0.00		91	C:LYS 236		120.33	0.00	0.00		91	A:THR 309		77.55	0.00	0.00
92	C:LYS 302		142.80	0.00	0.00		92	C:LYS 237		99.36	0.00	0.00		92	C:LYS 237		98.84	0.00	0.00		92	A:LYS 310		49.85	0.00	0.00
93	C:MET 303		32.61	0.00	0.00		93	C:LEU 238		1.61	0.00	0.00		93	C:LEU 238		1.50	0.00	0.00		93	A:LYS 311		70.44	0.00	0.00
94	C:MET 304		45.56	0.00	0.00		94	C:GLU 239		21.58	0.00	0.00		94	C:GLU 239		24.69	0.00	0.00		94	A:LYS 312		124.29	0.00	0.00
95	C:ASP 305		80.29	0.00	0.00		95	C:HIS 240		71.54	0.00	0.00		95	C:HIS 240		66.30	0.00	0.00		95	A:LYS 313		123.04	0.00	0.00
96	C:GLU 306		66.87	0.00	0.00		96	C:PRO 241		51.45	0.00	0.00		96	C:PRO 241		46.59	0.00	0.00		96	A:LEU 314		0.00	0.00	0.00
97	C:TYR 307		9.52	0.00	0.00		97	C:TYR 242		161.75	0.00	0.00		97	C:TYR 242		160.89	0.00	0.00		97	A:ILE 315		47.61	0.00	0.00
98	C:ASN 308		93.61	0.00	0.00		98	C:ASN 297		130.45	0.00	0.00		98	C:ASN 297		133.08	0.00	0.00		98	A:LYS 316		116.05	0.00	0.00
99	C:THR 309		68.04	0.00	0.00		99	C:ARG 298		209.10	0.00	0.00		99	C:ARG 298		203.81	0.00	0.00		99	A:CYS 317		11.25	0.00	0.00
100	C:LYS 310		36.85	0.00	0.00		100	C:ALA 299		67.10	0.00	0.00		100	C:ALA 299		67.93	0.00	0.00		100	A:ILE 318		6.32	0.00	0.00
101	C:LYS 311		44.63	0.00	0.00		101	C:PHE 300		30.88	0.00	0.00		101	C:PHE 300		20.42	0.00	0.00		101	A:LYS 319		135.44	0.00	0.00
102	C:LYS 312		117.33	0.00	0.00		102	C:LYS 301		129.37	0.00	0.00		102	C:LYS 301		130.59	0.00	0.00		102	A:ASN 320		112.01	0.00	0.00
103	C:LYS 313		81.80	0.00	0.00		103	C:LYS 302		116.78	0.00	0.00		103	C:LYS 302		143.55	0.00	0.00		103	A:HIS 321		34.31	0.00	0.00
104	C:LEU 314		0.17	0.00	0.00		104	C:MET 303		42.31	0.00	0.00		104	C:MET 303		53.99	0.00	0.00		104	A:GLU 322		93.45	0.00	0.00
105	C:ILE 315		70.18	0.00	0.00		105	C:MET 304		50.07	0.00	0.00		105	C:MET 304		51.19	0.00	0.00		105	A:ASN 323		106.00	0.00	0.00
106	C:LYS 316		103.97	0.00	0.00		106	C:ASP 305		86.12	0.00	0.00		106	C:ASP 305		85.76	0.00	0.00		106	A:ASP 324		60.23	0.00	0.00
107	C:CYS 317		13.00	0.00	0.00		107	C:GLU 306		37.23	0.00	0.00		107	C:GLU 306		55.05	0.00	0.00		107	A:PHE 325		0.94	0.00	0.00
108	C:ILE 318		11.19	0.00	0.00		108	C:TYR 307		24.04	0.00	0.00		108	C:TYR 307		22.96	0.00	0.00		108	A:ASN 326		62.91	0.00	0.00
109	C:LYS 319		139.44	0.00	0.00		109	C:ASN 308		70.48	0.00	0.00		109	C:ASN 308		75.53	0.00	0.00		109	A:LYS 327		127.24	0.00	0.00
110	C:ASN 320		118.12	0.00	0.00		110	C:THR 309		53.30	0.00	0.00		110	C:THR 309		74.37	0.00	0.00		110	A:ILE 328		16.50	0.00	0.00
111	C:HIS 321		37.58	0.00	0.00		111	C:LYS 310		30.54	0.00	0.00		111	C:LYS 310		39.62	0.00	0.00		111	A:CYS 329		6.19	0.00	0.00
112	C:GLU 322		71.82	0.00	0.00		112	C:LYS 311		60.66	0.00	0.00		112	C:LYS 311		61.52	0.00	0.00		112	A:MET 330		93.12	0.00	0.00
113	C:ASN 323		82.54	0.00	0.00		113	C:LYS 312		126.97	0.00	0.00		113	C:LYS 312		132.05	0.00	0.00		113	A:ASP 331		77.46	0.00	0.00
114	C:ASP 324		53.68	0.00	0.00		114	C:LYS 313		97.12	0.00	0.00		114	C:LYS 313		89.27	0.00	0.00		114	A:MET 332		2.51	0.00	0.00
115	C:PHE 325		3.28	0.00	0.00		115	C:LEU 314		2.01	0.00	0.00		115	C:LEU 314		6.03	0.00	0.00		115	A:LYS 333		66.60	0.00	0.00
116	C:ASN 326		60.73	0.00	0.00		116	C:ILE 315		77.81	0.00	0.00		116	C:ILE 315		91.39	0.00	0.00		116	A:ASN 334		88.86	0.00	0.00
117	C:LYS 327		125.49	0.00	0.00		117	C:LYS 316		110.16	0.00	0.00		117	C:LYS 316		98.10	0.00	0.00		117	A:TYR 335		40.91	0.00	0.00
118	C:ILE 328		19.41	0.00	0.00		118	C:CYS 317		19.06	0.00	0.00		118	C:CYS 317		8.62	0.00	0.00		118	A:GLY 336		0.00	0.00	0.00
119	C:CYS 329		10.53	0.00	0.00		119	C:ILE 318		10.89	0.00	0.00		119	C:ILE 318		11.70	0.00	0.00		119	A:THR 337		48.06	0.00	0.00
120	C:MET 330		95.32	0.00	0.00		120	C:LYS 319		133.83	0.00	0.00		120	C:LYS 319		122.37	0.00	0.00		120	A:ASN 338		76.06	0.00	0.00
121	C:ASP 331		63.83	0.00	0.00		121	C:ASN 320		91.64	0.00	0.00		121	C:ASN 320		91.60	0.00	0.00		121	A:LEU 339		15.49	0.00	0.00
122	C:MET 332		4.03	0.00	0.00		122	C:HIS 321		38.30	0.00	0.00		122	C:HIS 321		37.40	0.00	0.00		122	A:PHE 340		23.10	0.00	0.00
123	C:LYS 333		75.58	0.00	0.00		123	C:GLU 322		40.28	0.00	0.00		123	C:GLU 322		56.06	0.00	0.00		123	A:GLU 341		137.65	0.00	0.00
124	C:ASN 334		80.06	0.00	0.00		124	C:ASN 323		113.91	0.00	0.00		124	C:ASN 323		104.54	0.00	0.00		124	A:GLN 342		104.34	0.00	0.00
125	C:TYR 335		39.91	0.00	0.00		125	C:ASP 324		53.37	0.00	0.00		125	C:ASP 324		54.23	0.00	0.00		125	A:LEU 343		9.00	0.00	0.00
126	C:GLY 336		0.00	0.00	0.00		126	C:PHE 325		2.51	0.00	0.00		126	C:PHE 325		0.47	0.00	0.00		126	A:SER 344		50.27	0.00	0.00
127	C:THR 337		48.42	0.00	0.00		127	C:ASN 326		3.71	0.00	0.00		127	C:ASN 326		24.30	0.00	0.00		127	A:CYS 345		15.31	0.00	0.00
128	C:ASN 338		87.26	0.00	0.00		128	C:LYS 327		132.09	0.00	0.00		128	C:LYS 327		128.20	0.00	0.00		128	A:TYR 346		184.38	17.53 |	0.19
129	C:LEU 339		16.79	0.00	0.00		129	C:ILE 328		20.23	0.00	0.00		129	C:ILE 328		14.89	0.00	0.00		129	A:ASN 347		75.11	34.94 |||||	-0.40
130	C:PHE 340		12.96	0.00	0.00		130	C:CYS 329		2.18	0.00	0.00		130	C:CYS 329		0.33	0.00	0.00		130	A:ASN 348		74.63	0.00	0.00
131	C:GLU 341		121.61	0.00	0.00		131	C:MET 330		73.01	0.00	0.00		131	C:MET 330		55.98	0.00	0.00		131	A:ASN 349		99.04	28.23 |||	-0.07
132	C:GLN 342		120.71	0.00	0.00		132	C:ASP 331		61.67	0.00	0.00		132	C:ASP 331		47.50	0.00	0.00		132	A:PHE 350		125.04	118.97 ||||||||||	1.89
133	C:LEU 343		12.51	0.00	0.00		133	C:MET 332		1.42	0.00	0.00		133	C:MET 332		4.49	0.00	0.00		133	A:CYS 351		0.00	0.00	0.00
134	C:SER 344		65.16	0.00	0.00		134	C:LYS 333		47.52	0.00	0.00		134	C:LYS 333		34.17	0.00	0.00		134	A:ASN 352	H	63.85	41.86 |||||||	-0.53
135	C:CYS 345		14.22	0.00	0.00		135	C:ASN 334		86.64	0.00	0.00		135	C:ASN 334		81.42	0.00	0.00		135	A:THR 353		5.00	0.00	0.00
136	C:TYR 346		190.90	105.77 ||||||	1.18		136	C:TYR 335		33.01	0.00	0.00		136	C:TYR 335		35.34	0.00	0.00		136	A:ASN 354	H	61.83	55.61 |||||||||	-0.34
137	C:ASN 347		85.40	58.34 |||||||	-0.33		137	C:GLY 336		0.00	0.00	0.00		137	C:GLY 336		0.33	0.00	0.00		137	A:GLY 355		0.84	0.00	0.00
138	C:ASN 348		73.64	0.00	0.00		138	C:THR 337		21.63	0.00	0.00		138	C:THR 337		25.05	0.00	0.00		138	A:ILE 356		3.20	0.00	0.00
139	C:ASN 349		92.78	0.00	0.00		139	C:ASN 338		75.32	0.00	0.00		139	C:ASN 338		74.78	0.00	0.00		139	A:ARG 357	H	63.06	38.40 |||||||	-0.72
140	C:PHE 350		125.20	91.06 ||||||||	1.31		140	C:LEU 339		14.12	0.00	0.00		140	C:LEU 339		14.98	0.00	0.00		140	A:TYR 358		88.63	79.04 |||||||||	0.49
141	C:CYS 351		0.78	0.78 ||||||||||	0.01		141	C:PHE 340		9.92	0.00	0.00		141	C:PHE 340		8.57	0.00	0.00		141	A:HIS 359		0.00	0.00	0.00
142	C:ASN 352	H	84.64	66.55 ||||||||	-0.47		142	C:GLU 341		122.62	0.00	0.00		142	C:GLU 341		121.13	0.00	0.00		142	A:TYR 360		13.34	0.00	0.00
143	C:THR 353		2.82	0.86 ||||	-0.01		143	C:GLN 342		124.35	0.00	0.00		143	C:GLN 342		113.31	0.00	0.00		143	A:ASP 361		69.60	0.00	0.00
144	C:ASN 354		55.20	54.43 ||||||||||	-0.09		144	C:LEU 343		9.41	0.00	0.00		144	C:LEU 343		11.25	0.00	0.00		144	A:GLU 362		85.20	24.08 |||	-0.19
145	C:GLY 355		0.17	0.00	0.00		145	C:SER 344		71.01	0.00	0.00		145	C:SER 344		63.16	0.00	0.00		145	A:TYR 363		59.61	5.89 |	-0.07
146	C:ILE 356		2.18	0.00	0.00		146	C:CYS 345		28.43	0.00	0.00		146	C:CYS 345		20.73	3.81 ||	0.13		146	A:ILE 364		0.00	0.00	0.00
147	C:ARG 357		59.30	31.86 ||||||	-0.74		147	C:TYR 346	H	155.57	90.60 ||||||	0.85		147	C:TYR 346		229.09	112.54 |||||	1.08		147	A:HIS 365		64.08	0.00	0.00
148	C:TYR 358		75.95	69.09 ||||||||||	0.72		148	C:ASN 347		110.70	33.68 ||||	0.24		148	C:ASN 347		77.40	48.56 |||||||	0.04		148	A:LYS 366		122.86	0.00	0.00
149	C:HIS 359		0.00	0.00	0.00		149	C:ASN 348		77.33	0.00	0.00		149	C:ASN 348		96.61	0.00	0.00		149	A:LEU 367		62.21	0.00	0.00
150	C:TYR 360		13.23	0.00	0.00		150	C:ASN 349		98.99	0.00	0.00		150	C:ASN 349		87.98	0.00	0.00		150	A:ILE 368		0.16	0.00	0.00
151	C:ASP 361		87.00	36.32 |||||	0.15		151	C:PHE 350		144.91	50.48 ||||	0.65		151	C:PHE 350		136.12	113.63 |||||||||	1.56		151	A:LEU 369		88.52	0.00	0.00
152	C:GLU 362		78.12	45.62 ||||||	-0.45		152	C:CYS 351		1.62	0.00	0.00		152	C:CYS 351		1.00	0.67 |||||||	0.01		152	A:SER 370		41.59	0.00	0.00
153	C:TYR 363		53.46	0.00	0.00		153	C:ASN 352		73.78	47.91 |||||||	-0.47		153	C:ASN 352	H	91.91	87.20 ||||||||||	-0.90		153	A:VAL 371		9.75	0.00	0.00
154	C:ILE 364		0.00	0.00	0.00		154	C:THR 353		2.76	0.00	0.00		154	C:THR 353		7.57	0.00	0.00		154	A:LYS 372		127.15	0.00	0.00
155	C:HIS 365		60.47	0.00	0.00		155	C:ASN 354		44.61	39.71 |||||||||	-0.26		155	C:ASN 354	H	66.28	49.02 ||||||||	-0.44		155	A:SER 373		95.39	0.00	0.00
156	C:LYS 366		123.10	0.00	0.00		156	C:GLY 355		2.25	0.00	0.00		156	C:GLY 355		2.58	0.00	0.00		156	A:LYS 374		81.85	0.00	0.00
157	C:LEU 367		42.68	0.00	0.00		157	C:ILE 356		3.81	0.00	0.00		157	C:ILE 356		5.66	0.00	0.00		157	A:ASN 375		92.96	0.00	0.00
158	C:ILE 368		0.67	0.00	0.00		158	C:ARG 357	HS	56.20	35.02 |||||||	-0.84		158	C:ARG 357	H	46.83	29.80 |||||||	-0.62		158	A:LEU 376		5.91	0.00	0.00
159	C:LEU 369		105.07	0.00	0.00		159	C:TYR 358	H	93.53	62.81 |||||||	0.18		159	C:TYR 358	H	78.02	70.34 ||||||||||	0.44		159	A:ASN 377		80.45	0.00	0.00
160	C:SER 370		51.08	0.00	0.00		160	C:HIS 359		0.00	0.00	0.00		160	C:HIS 359		0.17	0.00	0.00		160	A:LYS 378		115.99	0.00	0.00
161	C:VAL 371		5.37	0.00	0.00		161	C:TYR 360		25.99	0.00	0.00		161	C:TYR 360		14.49	9.98 |||||||	0.08		161	A:ASP 379		31.69	0.00	0.00
162	C:LYS 372		117.99	0.00	0.00		162	C:ASP 361		85.51	0.00	0.00		162	C:ASP 361	H	62.01	55.26 |||||||||	-0.05		162	A:LEU 380		23.52	0.00	0.00
163	C:SER 373		95.10	0.00	0.00		163	C:GLU 362	HS	87.06	52.14 ||||||	-0.30		163	C:GLU 362		97.74	39.38 |||||	-0.03		163	A:SER 381		56.69	0.00	0.00
164	C:LYS 374		76.80	0.00	0.00		164	C:TYR 363		52.68	0.00	0.00		164	C:TYR 363		63.55	0.00	0.00		164	A:ASP 382		45.54	0.00	0.00
165	C:ASN 375		99.05	0.00	0.00		165	C:ILE 364		0.00	0.00	0.00		165	C:ILE 364		0.33	0.00	0.00		165	A:MET 383		0.00	0.00	0.00
166	C:LEU 376		10.96	0.00	0.00		166	C:HIS 365		66.44	0.00	0.00		166	C:HIS 365		62.43	53.52 |||||||||	-0.92		166	A:THR 384		47.79	0.00	0.00
167	C:ASN 377		87.95	0.00	0.00		167	C:LYS 366		125.51	0.00	0.00		167	C:LYS 366		138.90	37.00 |||	0.11		167	A:ASN 385		81.86	0.00	0.00
168	C:LYS 378		119.29	0.00	0.00		168	C:LEU 367		51.88	0.00	0.00		168	C:LEU 367		55.05	0.00	0.00		168	A:ILE 386		35.98	0.00	0.00
169	C:ASP 379		37.83	0.00	0.00		169	C:ILE 368		2.51	0.00	0.00		169	C:ILE 368		7.03	0.00	0.00		169	A:LEU 387		6.83	0.00	0.00
170	C:LEU 380		20.22	0.00	0.00		170	C:LEU 369		105.33	0.00	0.00		170	C:LEU 369		104.78	93.58 |||||||||	1.41		170	A:GLN 388		116.10	0.00	0.00
171	C:SER 381		60.35	0.00	0.00		171	C:SER 370		47.57	0.00	0.00		171	C:SER 370		46.76	12.88 |||	0.17		171	A:GLN 389		125.59	0.00	0.00
172	C:ASP 382		54.58	0.00	0.00		172	C:VAL 371		8.57	0.00	0.00		172	C:VAL 371		11.63	0.00	0.00		172	A:SER 390		3.74	0.00	0.00
173	C:MET 383		0.17	0.00	0.00		173	C:LYS 372		121.98	0.00	0.00		173	C:LYS 372		116.83	12.21 ||	0.20		173	A:GLU 391		76.71	0.00	0.00
174	C:THR 384		50.85	0.00	0.00		174	C:SER 373		88.51	0.00	0.00		174	C:SER 373		95.05	19.51 |||	0.25		174	A:LEU 392		107.39	0.00	0.00
175	C:ASN 385		88.97	0.00	0.00		175	C:LYS 374		74.07	0.00	0.00		175	C:LYS 374		69.38	0.00	0.00		175	A:LEU 393		51.35	0.00	0.00
176	C:ILE 386		42.47	0.00	0.00		176	C:ASN 375		95.21	0.00	0.00		176	C:ASN 375		90.34	0.00	0.00		176	A:LEU 394		34.34	0.00	0.00
177	C:LEU 387		10.51	0.00	0.00		177	C:LEU 376		10.31	0.00	0.00		177	C:LEU 376		7.15	0.00	0.00		177	A:THR 395		99.03	0.00	0.00
178	C:GLN 388		121.36	0.00	0.00		178	C:ASN 377		90.84	0.00	0.00		178	C:ASN 377		84.35	0.00	0.00		178	A:ASN 396		118.27	0.00	0.00
179	C:GLN 389		118.13	0.00	0.00		179	C:LYS 378		125.94	0.00	0.00		179	C:LYS 378		122.73	0.00	0.00		179	A:LEU 397		72.81	0.00	0.00
180	C:SER 390		10.26	0.00	0.00		180	C:ASP 379		35.15	0.00	0.00		180	C:ASP 379		28.15	0.00	0.00		180	A:ASN 398		113.32	0.00	0.00
181	C:GLU 391		74.33	0.00	0.00		181	C:LEU 380		28.08	0.00	0.00		181	C:LEU 380		25.41	0.00	0.00		181	A:LYS 399		199.31	0.00	0.00
182	C:LEU 392		111.55	0.00	0.00		182	C:SER 381		61.64	0.00	0.00		182	C:SER 381		69.93	0.00	0.00		182	A:LYS 400		207.97	0.00	0.00
183	C:LEU 393		58.86	0.00	0.00		183	C:ASP 382		57.82	0.00	0.00		183	C:ASP 382		64.85	0.00	0.00		183	A:MET 401		120.89	0.00	0.00
184	C:LEU 394		20.10	0.00	0.00		184	C:MET 383		1.15	0.00	0.00		184	C:MET 383		0.33	0.00	0.00		184	A:GLY 402		53.20	0.00	0.00
185	C:THR 395		66.48	0.00	0.00		185	C:THR 384		45.36	0.00	0.00		185	C:THR 384		46.90	0.00	0.00		185	A:SER 403		104.58	0.00	0.00
186	C:ASN 396		71.97	0.00	0.00		186	C:ASN 385		82.34	0.00	0.00		186	C:ASN 385		87.92	0.00	0.00		186	A:TYR 404		131.60	0.00	0.00
187	C:LEU 397		8.70	0.00	0.00		187	C:ILE 386		52.82	0.00	0.00		187	C:ILE 386		41.98	0.00	0.00		187	A:ILE 405		71.40	0.00	0.00
188	C:ASN 398		61.43	0.00	0.00		188	C:LEU 387		11.36	0.00	0.00		188	C:LEU 387		10.37	0.00	0.00		188	A:TYR 406		42.49	0.00	0.00
189	C:LYS 399		154.69	0.00	0.00		189	C:GLN 388		119.73	0.00	0.00		189	C:GLN 388		104.19	0.00	0.00		189	A:ILE 407		26.77	0.00	0.00
190	C:LYS 400		122.38	0.00	0.00		190	C:GLN 389		105.78	0.00	0.00		190	C:GLN 389		92.39	0.00	0.00		190	A:ASP 408		63.05	0.00	0.00
191	C:MET 401		2.62	0.00	0.00		191	C:SER 390		5.58	0.00	0.00		191	C:SER 390		7.64	0.00	0.00		191	A:THR 409		12.28	0.00	0.00
192	C:GLY 402		51.27	0.00	0.00		192	C:GLU 391		90.13	0.00	0.00		192	C:GLU 391		71.47	0.00	0.00		192	A:ILE 410		0.00	0.00	0.00
193	C:SER 403		82.76	0.00	0.00		193	C:LEU 392		99.81	0.00	0.00		193	C:LEU 392		109.15	0.00	0.00		193	A:LYS 411		105.68	0.00	0.00
194	C:TYR 404		82.65	0.00	0.00		194	C:LEU 393		56.26	0.00	0.00		194	C:LEU 393		60.13	0.00	0.00		194	A:PHE 412		13.91	0.00	0.00
195	C:ILE 405		80.29	0.00	0.00		195	C:LEU 394		15.40	0.00	0.00		195	C:LEU 394		24.74	0.00	0.00		195	A:ILE 413		0.00	0.00	0.00
196	C:TYR 406		22.83	0.00	0.00		196	C:THR 395		68.34	0.00	0.00		196	C:THR 395		69.92	0.00	0.00		196	A:HIS 414		12.66	0.00	0.00
197	C:ILE 407		3.35	0.00	0.00		197	C:ASN 396		69.87	0.00	0.00		197	C:ASN 396		60.91	0.00	0.00		197	A:LYS 415		151.16	0.00	0.00
198	C:ASP 408		16.26	0.00	0.00		198	C:LEU 397		6.70	0.00	0.00		198	C:LEU 397		5.37	0.00	0.00		198	A:GLU 416		20.16	0.00	0.00
199	C:THR 409		0.98	0.00	0.00		199	C:ASN 398		52.58	0.00	0.00		199	C:ASN 398		54.90	0.00	0.00		199	A:MET 417		1.00	0.00	0.00
200	C:ILE 410		0.84	0.00	0.00		200	C:LYS 399		162.60	0.00	0.00		200	C:LYS 399		142.45	0.00	0.00		200	A:LYS 418		82.32	0.00	0.00
201	C:LYS 411		65.14	0.00	0.00		201	C:LYS 400		136.98	0.00	0.00		201	C:LYS 400		122.63	0.00	0.00		201	A:HIS 419		125.01	0.00	0.00
202	C:PHE 412		4.63	0.00	0.00		202	C:MET 401		2.36	0.00	0.00		202	C:MET 401		4.98	0.00	0.00		202	A:ILE 420		19.09	0.00	0.00
203	C:ILE 413		0.00	0.00	0.00		203	C:GLY 402		44.11	0.00	0.00		203	C:GLY 402		42.31	0.00	0.00		203	A:PHE 421		10.15	0.00	0.00
204	C:HIS 414		6.86	0.00	0.00		204	C:SER 403		109.58	0.00	0.00		204	C:SER 403		104.74	0.00	0.00		204	A:ASN 422		51.00	0.00	0.00
205	C:LYS 415		132.63	0.00	0.00		205	C:TYR 404		59.61	0.00	0.00		205	C:TYR 404		67.41	0.00	0.00		205	A:ARG 423		61.15	0.00	0.00
206	C:GLU 416		25.83	0.00	0.00		206	C:ILE 405		92.31	0.00	0.00		206	C:ILE 405		87.29	0.00	0.00		206	A:ILE 424		1.33	0.00	0.00
207	C:MET 417		0.00	0.00	0.00		207	C:TYR 406		18.27	0.00	0.00		207	C:TYR 406		20.80	0.00	0.00		207	A:GLU 425		58.23	0.00	0.00
208	C:LYS 418		82.42	0.00	0.00		208	C:ILE 407		1.00	0.00	0.00		208	C:ILE 407		2.00	0.00	0.00		208	A:TYR 426		102.90	0.00	0.00
209	C:HIS 419		102.77	0.00	0.00		209	C:ASP 408		30.13	0.00	0.00		209	C:ASP 408		25.02	0.00	0.00		209	A:HIS 427		2.19	0.00	0.00
210	C:ILE 420		10.55	0.00	0.00		210	C:THR 409		0.00	0.00	0.00		210	C:THR 409		0.00	0.00	0.00		210	A:THR 428		0.96	0.00	0.00
211	C:PHE 421		25.58	0.00	0.00		211	C:ILE 410		0.00	0.00	0.00		211	C:ILE 410		0.00	0.00	0.00		211	A:LYS 429		117.63	0.00	0.00
212	C:ASN 422		80.77	0.00	0.00		212	C:LYS 411		98.44	0.00	0.00		212	C:LYS 411		90.72	0.00	0.00		212	A:ILE 430		39.69	0.00	0.00
213	C:ARG 423		46.80	0.00	0.00		213	C:PHE 412		11.35	0.00	0.00		213	C:PHE 412		5.78	0.00	0.00		213	A:ILE 431		0.00	0.00	0.00
214	C:ILE 424		2.01	0.00	0.00		214	C:ILE 413		0.17	0.00	0.00		214	C:ILE 413		0.32	0.00	0.00		214	A:ASN 432		58.17	0.00	0.00
215	C:GLU 425		62.43	0.00	0.00		215	C:HIS 414		10.22	0.00	0.00		215	C:HIS 414		10.41	0.00	0.00		215	A:ASP 433		87.08	0.00	0.00
216	C:TYR 426		89.72	0.00	0.00		216	C:LYS 415		118.77	0.00	0.00		216	C:LYS 415		97.70	0.00	0.00		216	A:LYS 434		31.32	0.00	0.00
217	C:HIS 427		1.72	0.00	0.00		217	C:GLU 416		20.51	0.00	0.00		217	C:GLU 416		16.26	0.00	0.00		217	A:THR 435		12.55	0.00	0.00
218	C:THR 428		0.78	0.00	0.00		218	C:MET 417		0.00	0.00	0.00		218	C:MET 417		0.00	0.00	0.00		218	A:LYS 436		132.05	0.00	0.00
219	C:LYS 429		127.51	0.00	0.00		219	C:LYS 418		94.83	0.00	0.00		219	C:LYS 418		83.12	0.00	0.00		219	A:ILE 437		58.27	0.00	0.00
220	C:ILE 430		41.35	0.00	0.00		220	C:HIS 419		103.83	0.00	0.00		220	C:HIS 419		105.71	0.00	0.00		220	A:ILE 438		0.00	0.00	0.00
221	C:ILE 431		0.00	0.00	0.00		221	C:ILE 420		18.07	0.00	0.00		221	C:ILE 420		14.25	0.00	0.00		221	A:GLN 439		43.07	0.00	0.00
222	C:ASN 432		59.39	0.00	0.00		222	C:PHE 421		30.31	0.00	0.00		222	C:PHE 421		28.05	0.00	0.00		222	A:ASP 440		56.13	0.00	0.00
223	C:ASP 433		65.43	0.00	0.00		223	C:ASN 422		84.74	0.00	0.00		223	C:ASN 422		79.69	0.00	0.00		223	A:LYS 441		63.74	0.00	0.00
224	C:LYS 434		35.17	0.00	0.00		224	C:ARG 423		77.64	0.00	0.00		224	C:ARG 423		78.40	0.00	0.00		224	A:ILE 442		18.55	0.00	0.00
225	C:THR 435		7.51	0.00	0.00		225	C:ILE 424		3.01	0.00	0.00		225	C:ILE 424		1.67	0.00	0.00		225	A:LYS 443		146.04	0.00	0.00
226	C:LYS 436		124.87	0.00	0.00		226	C:GLU 425		83.77	0.00	0.00		226	C:GLU 425		81.17	0.00	0.00		226	A:LEU 444		109.79	0.00	0.00
227	C:ILE 437		61.37	0.00	0.00		227	C:TYR 426		107.50	0.00	0.00		227	C:TYR 426		114.45	0.00	0.00		227	A:ASN 445		3.91	0.00	0.00
228	C:ILE 438		0.00	0.00	0.00		228	C:HIS 427		3.02	0.00	0.00		228	C:HIS 427		3.66	0.00	0.00		228	A:ILE 446		21.02	0.00	0.00
229	C:GLN 439		49.54	0.00	0.00		229	C:THR 428		1.95	0.00	0.00		229	C:THR 428		2.38	0.00	0.00		229	A:TRP 447	H	198.45	116.34 ||||||	1.21
230	C:ASP 440		65.75	0.00	0.00		230	C:LYS 429		135.09	0.00	0.00		230	C:LYS 429		132.61	0.00	0.00		230	A:ARG 448	H	124.87	72.62 ||||||	0.05
231	C:LYS 441		58.31	0.00	0.00		231	C:ILE 430		41.49	0.00	0.00		231	C:ILE 430		35.46	0.00	0.00		231	A:THR 449	H	48.78	48.05 ||||||||||	0.24
232	C:ILE 442		4.68	0.00	0.00		232	C:ILE 431		0.84	0.00	0.00		232	C:ILE 431		0.00	0.00	0.00		232	A:PHE 450		5.40	0.50 |	0.01
233	C:LYS 443		121.32	0.00	0.00		233	C:ASN 432		66.38	0.00	0.00		233	C:ASN 432		62.86	0.00	0.00		233	A:GLN 451		73.03	0.00	0.00
234	C:LEU 444		111.31	0.00	0.00		234	C:ASP 433		60.11	0.00	0.00		234	C:ASP 433		68.19	0.00	0.00		234	A:LYS 452		62.04	0.00	0.00
235	C:ASN 445		4.34	0.00	0.00		235	C:LYS 434		36.46	0.00	0.00		235	C:LYS 434		33.36	0.00	0.00		235	A:ASP 453		91.71	0.00	0.00
236	C:ILE 446		46.16	2.08 |	-0.02		236	C:THR 435		12.17	0.00	0.00		236	C:THR 435		16.23	0.00	0.00		236	A:GLU 454		61.74	0.00	0.00
237	C:TRP 447	H	180.43	160.42 |||||||||	1.47		237	C:LYS 436		116.11	0.00	0.00		237	C:LYS 436		135.30	0.00	0.00		237	A:LEU 455		0.00	0.00	0.00
238	C:ARG 448		122.11	54.53 |||||	0.25		238	C:ILE 437		62.13	0.00	0.00		238	C:ILE 437		67.16	0.00	0.00		238	A:LEU 456		43.94	0.00	0.00
239	C:THR 449		64.91	53.18 |||||||||	0.69		239	C:ILE 438		0.00	0.00	0.00		239	C:ILE 438		0.00	0.00	0.00		239	A:LYS 457		116.87	0.00	0.00
240	C:PHE 450		28.10	0.00	0.00		240	C:GLN 439		48.36	0.00	0.00		240	C:GLN 439		54.48	8.50 ||	0.08		240	A:ARG 458		59.88	0.00	0.00
241	C:GLN 451		82.45	0.00	0.00		241	C:ASP 440		53.35	0.00	0.00		241	C:ASP 440		68.20	0.00	0.00		241	A:ILE 459		1.50	0.00	0.00
242	C:LYS 452		37.88	0.00	0.00		242	C:LYS 441		54.50	0.00	0.00		242	C:LYS 441		52.20	0.00	0.00		242	A:LEU 460		61.30	0.00	0.00
243	C:ASP 453		94.00	0.00	0.00		243	C:ILE 442		6.69	0.00	0.00		243	C:ILE 442		8.37	6.36 ||||||||	0.10		243	A:ASP 461		45.43	0.00	0.00
244	C:GLU 454		66.92	0.00	0.00		244	C:LYS 443		129.93	0.00	0.00		244	C:LYS 443	HS	139.95	64.09 |||||	0.01		244	A:MET 462		1.50	0.00	0.00
245	C:LEU 455		0.67	0.00	0.00		245	C:LEU 444		108.58	0.00	0.00		245	C:LEU 444		103.17	0.00	0.00		245	A:SER 463		0.00	0.00	0.00
246	C:LEU 456		32.28	0.00	0.00		246	C:ASN 445		3.40	0.00	0.00		246	C:ASN 445		0.41	0.00	0.00		246	A:ASN 464		60.45	0.00	0.00
247	C:LYS 457		115.18	0.00	0.00		247	C:ILE 446		38.12	0.00	0.00		247	C:ILE 446		17.53	6.20 ||||	0.10		247	A:GLU 465		8.72	0.00	0.00
248	C:ARG 458		70.01	0.00	0.00		248	C:TRP 447		180.09	52.75 |||	0.67		248	C:TRP 447	H	192.86	161.88 |||||||||	1.49		248	A:TYR 466		1.22	0.00	0.00
249	C:ILE 459		0.50	0.00	0.00		249	C:ARG 448		134.40	0.63 |	0.01		249	C:ARG 448		134.93	37.70 |||	0.31		249	A:SER 467		3.68	0.00	0.00
250	C:LEU 460		62.33	0.00	0.00		250	C:THR 449		72.30	20.41 |||	-0.13		250	C:THR 449	H	45.61	38.86 |||||||||	-0.32		250	A:LEU 468		63.94	0.00	0.00
251	C:ASP 461		53.97	0.00	0.00		251	C:PHE 450		16.94	0.00	0.00		251	C:PHE 450		19.56	0.00	0.00		251	A:PHE 469		0.16	0.00	0.00
252	C:MET 462		0.00	0.00	0.00		252	C:GLN 451		95.00	0.00	0.00		252	C:GLN 451		94.59	0.00	0.00		252	A:ILE 470		25.81	0.00	0.00
253	C:SER 463		0.00	0.00	0.00		253	C:LYS 452		59.23	0.00	0.00		253	C:LYS 452		59.41	0.00	0.00		253	A:THR 471		3.55	0.00	0.00
254	C:ASN 464		71.33	0.00	0.00		254	C:ASP 453		99.00	0.00	0.00		254	C:ASP 453		114.60	0.00	0.00		254	A:SER 472		3.69	0.00	0.00
255	C:GLU 465		18.02	0.00	0.00		255	C:GLU 454		49.93	0.00	0.00		255	C:GLU 454		63.43	0.00	0.00		255	A:ASP 473		8.82	0.00	0.00
256	C:TYR 466		0.00	0.00	0.00		256	C:LEU 455		2.18	0.00	0.00		256	C:LEU 455		2.19	0.00	0.00		256	A:HIS 474		60.81	0.00	0.00
257	C:SER 467		1.67	0.00	0.00		257	C:LEU 456		35.79	0.00	0.00		257	C:LEU 456		32.61	0.00	0.00		257	A:LEU 475		0.00	0.00	0.00
258	C:LEU 468		58.74	0.00	0.00		258	C:LYS 457		112.54	0.00	0.00		258	C:LYS 457		115.25	0.00	0.00		258	A:ARG 476		8.90	0.00	0.00
259	C:PHE 469		0.00	0.00	0.00		259	C:ARG 458		64.09	0.00	0.00		259	C:ARG 458		51.42	0.00	0.00		259	A:GLN 477		70.65	0.00	0.00
260	C:ILE 470		16.75	0.00	0.00		260	C:ILE 459		2.51	0.00	0.00		260	C:ILE 459		3.01	0.00	0.00		260	A:MET 478		31.82	0.00	0.00
261	C:THR 471		1.17	0.00	0.00		261	C:LEU 460		3.38	0.00	0.00		261	C:LEU 460		3.80	0.00	0.00		261	A:LEU 479		4.02	0.00	0.00
262	C:SER 472		5.52	0.00	0.00		262	C:ASP 461		40.38	0.00	0.00		262	C:ASP 461		39.85	0.00	0.00		262	A:TYR 480		73.08	0.00	0.00
263	C:ASP 473		14.84	0.00	0.00		263	C:MET 462		0.17	0.00	0.00		263	C:MET 462		1.17	0.00	0.00		263	A:ASN 481		66.89	0.00	0.00
264	C:HIS 474		68.62	0.00	0.00		264	C:SER 463		0.00	0.00	0.00		264	C:SER 463		0.00	0.00	0.00		264	A:THR 482		1.18	0.00	0.00
265	C:LEU 475		0.00	0.00	0.00		265	C:ASN 464		23.48	0.00	0.00		265	C:ASN 464		28.56	0.00	0.00		265	A:PHE 483		0.00	0.00	0.00
266	C:ARG 476		3.79	0.00	0.00		266	C:GLU 465		17.22	0.00	0.00		266	C:GLU 465		17.97	0.00	0.00		266	A:TYR 484		59.33	0.00	0.00
267	C:GLN 477		66.12	0.00	0.00		267	C:TYR 466		0.00	0.00	0.00		267	C:TYR 466		0.49	0.00	0.00		267	A:SER 485		12.45	0.00	0.00
268	C:MET 478		24.29	0.00	0.00		268	C:SER 467		0.00	0.00	0.00		268	C:SER 467		0.00	0.00	0.00		268	A:LYS 486		7.00	0.00	0.00
269	C:LEU 479		2.17	0.00	0.00		269	C:LEU 468		54.16	0.00	0.00		269	C:LEU 468		53.33	0.00	0.00		269	A:GLU 487		31.31	0.00	0.00
270	C:TYR 480		60.01	0.00	0.00		270	C:PHE 469		0.00	0.00	0.00		270	C:PHE 469		0.57	0.00	0.00		270	A:LYS 488		142.25	0.00	0.00
271	C:ASN 481		54.16	0.00	0.00		271	C:ILE 470		23.38	0.00	0.00		271	C:ILE 470		28.33	0.00	0.00		271	A:HIS 489		14.13	0.00	0.00
272	C:THR 482		0.00	0.00	0.00		272	C:THR 471		3.85	0.00	0.00		272	C:THR 471		3.68	0.00	0.00		272	A:LEU 490		5.63	0.00	0.00
273	C:PHE 483		0.00	0.00	0.00		273	C:SER 472		4.95	0.00	0.00		273	C:SER 472		5.47	0.00	0.00		273	A:ASN 491		77.15	0.00	0.00
274	C:TYR 484		74.93	0.00	0.00		274	C:ASP 473		17.77	0.00	0.00		274	C:ASP 473		13.91	0.00	0.00		274	A:ASN 492		95.67	0.00	0.00
275	C:SER 485		18.36	0.00	0.00		275	C:HIS 474		71.84	0.00	0.00		275	C:HIS 474		62.36	0.00	0.00		275	A:ILE 493		8.04	0.00	0.00
276	C:LYS 486		6.78	0.00	0.00		276	C:LEU 475		0.34	0.00	0.00		276	C:LEU 475		1.51	0.00	0.00		276	A:PHE 494		49.18	0.00	0.00
277	C:GLU 487		24.07	0.00	0.00		277	C:ARG 476		5.29	0.00	0.00		277	C:ARG 476		3.98	0.00	0.00		277	A:HIS 495		129.71	0.00	0.00
278	C:LYS 488		90.30	0.00	0.00		278	C:GLN 477		57.66	0.00	0.00		278	C:GLN 477		60.93	0.00	0.00		278	A:HIS 496		73.03	0.00	0.00
279	C:HIS 489		20.71	0.00	0.00		279	C:MET 478		23.25	0.00	0.00		279	C:MET 478		35.60	0.00	0.00		279	A:LEU 497		30.70	0.00	0.00
280	C:LEU 490		2.17	0.00	0.00		280	C:LEU 479		4.85	0.00	0.00		280	C:LEU 479		1.84	0.00	0.00		280	A:ILE 498		108.38	0.00	0.00
281	C:ASN 491		64.10	0.00	0.00		281	C:TYR 480		57.61	0.00	0.00		281	C:TYR 480		54.26	0.00	0.00		281	A:TYR 499		153.14	0.00	0.00
282	C:ASN 492		91.44	0.00	0.00		282	C:ASN 481		48.04	0.00	0.00		282	C:ASN 481		56.16	0.00	0.00		282	A:VAL 500		83.33	0.00	0.00
283	C:ILE 493		3.34	0.00	0.00		283	C:THR 482		1.68	0.00	0.00		283	C:THR 482		0.50	0.00	0.00		283	A:LEU 501		118.42	0.00	0.00
284	C:PHE 494		17.85	0.00	0.00		284	C:PHE 483		0.00	0.00	0.00		284	C:PHE 483		0.00	0.00	0.00		284	A:GLN 502		125.99	0.00	0.00
285	C:HIS 495		141.97	0.00	0.00		285	C:TYR 484		63.55	0.00	0.00		285	C:TYR 484		69.15	0.00	0.00		285	A:MET 503		177.17	0.00	0.00
286	C:HIS 496		74.64	0.00	0.00		286	C:SER 485		34.84	0.00	0.00		286	C:SER 485		33.78	0.00	0.00		286	A:LYS 504		213.77	0.00	0.00
287	C:LEU 497		0.84	0.00	0.00		287	C:LYS 486		11.04	0.00	0.00		287	C:LYS 486		7.79	0.00	0.00
288	C:ILE 498		80.19	0.00	0.00		288	C:GLU 487		32.38	0.00	0.00		288	C:GLU 487		29.51	0.00	0.00
289	C:TYR 499		134.31	0.00	0.00		289	C:LYS 488		132.25	0.00	0.00		289	C:LYS 488		140.27	0.00	0.00
290	C:VAL 500		23.26	0.00	0.00		290	C:HIS 489		36.34	0.00	0.00		290	C:HIS 489		29.84	0.00	0.00
291	C:LEU 501		27.79	0.00	0.00		291	C:LEU 490		1.68	0.00	0.00		291	C:LEU 490		2.68	0.00	0.00
292	C:GLN 502		132.68	0.00	0.00		292	C:ASN 491		66.32	0.00	0.00		292	C:ASN 491		72.00	0.00	0.00
293	C:MET 503		99.70	0.00	0.00		293	C:ASN 492		87.38	0.00	0.00		293	C:ASN 492		89.51	0.00	0.00
294	C:ASP 504		69.49	0.00	0.00		294	C:ILE 493		3.68	0.00	0.00		294	C:ILE 493		6.01	0.00	0.00
295	C:PHE 505		126.31	0.00	0.00		295	C:PHE 494		15.89	0.00	0.00		295	C:PHE 494		16.00	0.00	0.00
296	C:ASN 506		130.84	0.00	0.00		296	C:HIS 495		133.96	0.00	0.00		296	C:HIS 495		132.30	0.00	0.00
297	C:ASP 507		91.26	0.00	0.00		297	C:HIS 496		58.48	0.00	0.00		297	C:HIS 496		69.65	0.00	0.00
298	C:VAL 508		114.63	0.00	0.00		298	C:LEU 497		0.33	0.00	0.00		298	C:LEU 497		0.17	0.00	0.00
299	C:PRO 509		126.49	0.00	0.00		299	C:ILE 498		80.32	0.00	0.00		299	C:ILE 498		74.84	0.00	0.00
300	C:ILE 510		98.57	0.00	0.00		300	C:TYR 499		140.16	0.00	0.00		300	C:TYR 499		139.59	0.00	0.00
301	C:LYS 511		155.49	0.00	0.00		301	C:VAL 500		18.89	0.00	0.00		301	C:VAL 500		17.90	0.00	0.00
302	C:MET 512		133.13	0.00	0.00		302	C:LEU 501		35.78	0.00	0.00		302	C:LEU 501		36.99	0.00	0.00
303	C:GLU 513		158.30	0.00	0.00		303	C:GLN 502		142.18	0.00	0.00		303	C:GLN 502		143.72	0.00	0.00
304	C:TYR 514		148.05	0.00	0.00		304	C:MET 503		104.03	0.00	0.00		304	C:MET 503		108.60	0.00	0.00
305	C:PHE 515		178.77	0.00	0.00		305	C:ASP 504		69.23	0.00	0.00		305	C:ASP 504		70.98	0.00	0.00
306	C:GLN 516		129.44	0.00	0.00		306	C:PHE 505		111.98	0.00	0.00		306	C:PHE 505		113.58	0.00	0.00
307	C:THR 517		138.34	0.00	0.00		307	C:ASN 506		132.61	0.00	0.00		307	C:ASN 506		137.02	0.00	0.00
308	C:TYR 518		233.70	0.00	0.00		308	C:ASP 507		82.41	0.00	0.00		308	C:ASP 507		77.65	0.00	0.00
							309	C:VAL 508		120.09	0.00	0.00		309	C:VAL 508		115.38	0.00	0.00
							310	C:PRO 509		108.94	0.00	0.00		310	C:PRO 509		106.02	0.00	0.00
							311	C:ILE 510		110.40	0.00	0.00		311	C:ILE 510		121.46	0.00	0.00
							312	C:LYS 511		130.54	0.00	0.00		312	C:LYS 511		135.71	0.00	0.00
							313	C:MET 512		151.55	0.00	0.00		313	C:MET 512		151.06	0.00	0.00
							314	C:GLU 513		124.66	0.00	0.00		314	C:GLU 513		137.35	0.00	0.00
							315	C:TYR 514		129.48	0.00	0.00		315	C:TYR 514		153.27	0.00	0.00
							316	C:PHE 515		180.77	0.00	0.00		316	C:PHE 515		187.79	0.00	0.00
							317	C:GLN 516		152.58	0.00	0.00		317	C:GLN 516		141.55	0.00	0.00
							318	C:THR 517		95.91	0.00	0.00		318	C:THR 517		116.76	0.00	0.00
							319	C:TYR 518		233.16	0.00	0.00		319	C:TYR 518		244.29	0.00	0.00
