## Supplemental Table S5 for "*De novo* minibinders targeting RH5 achieve nanomolar inhibition of blood-stage malaria replication"

### Sheet: Summary
Strain	Molecule	IC50 mean (µM)	SE (µM)	95% CI lower (µM)	95% CI upper (µM)	IC50 min (µM)	IC50 max (µM)	Mean Hill slope	Mean R²	n (reps)	Notes
Dd2-Luc	R5.004	0.0433	0.00576	0.0285	0.0581	0.0204	0.0575	0.853	0.99	6
Dd2-Luc	RH5mb-23	> 27.9						0.509	0.97	2	inactive (IC50 above top dose); all 2 rep(s) censored
Dd2-Luc	RH5mb-22	> 13.4						0.814	0.936	2	inactive (IC50 above top dose); all 2 rep(s) censored
Dd2-Luc	RH5mb-21	0.193	0.0311	0.119	0.266	0.0258	0.307	1.08	0.972	8
Dd2-Luc	RH5mb-20	2.35	1.1	-11.7	16.4	1.25	3.46	0.459	0.978	2
Dd2-Luc	RH5mb-19	0.251	0.0115	0.202	0.3	0.239	0.274	1.57	0.984	3
Dd2-Luc	RH5mb-18	> 231.0						0.407	0.766	2	inactive (IC50 above top dose); all 2 rep(s) censored
Dd2-Luc	RH5mb-17	2.27	0.123	1.75	2.8	2.03	2.42	1.11	0.983	3
Dd2-Luc	RH5mb-16	> 7.29						1.46	0.879	2	inactive (IC50 above top dose); all 2 rep(s) censored
Dd2-Luc	RH5mb-13	> 82.0						1.18	0.901	5	inactive (IC50 above top dose); all 5 rep(s) censored
Dd2-Luc	RH5mb-12	0.224	0.0175	0.175	0.272	0.166	0.27	0.812	0.992	5
Dd2-Luc	RH5mb-10	> 194.0						0.77	0.944	3	inactive (IC50 above top dose); all 3 rep(s) censored
Dd2-Luc	RH5mb-9	> 20.5						0.936	0.96	3	inactive (IC50 above top dose); all 3 rep(s) censored
Dd2-Luc	RH5mb-8	0.309	0.0207	0.219	0.398	0.27	0.341	0.906	0.975	3
Dd2-Luc	RH5mb-7	0.201	0.0078	0.18	0.223	0.182	0.218	1.16	0.988	5
Dd2-Luc	RH5mb-6	> 278.0						0.401	0.968	3	inactive (IC50 above top dose); all 3 rep(s) censored
Dd2-Luc	RH5mb-5	0.107	0.0132	0.0706	0.144	0.0734	0.14	0.723	0.987	5
Dd2-Luc	RH5mb-4	> 5.75						3.27	0.871	2	inactive (IC50 above top dose); all 2 rep(s) censored
Dd2-Luc	RH5mb-2	0.206	0.0455	0.0798	0.333	0.121	0.372	0.731	0.99	5
Dd2-Luc	RH5mb-1	1.58	0.0713	1.28	1.89	1.48	1.72	1.17	0.986	3
Dd2-Luc	GNF-179	0.000817	0.000189	0.000355	0.00128	0.000362	0.00186	1.65	0.991	7
Dd2-Luc	Atovaquone	0.000295	0.000105	5.87e-05	0.000532	4.61e-05	0.00101	1.23	0.984	10
Dd2-Luc	R5.016	0.0086	0.00222	0.00154	0.0157	0.0041	0.0146	0.593	0.978	4
Dd2-Luc	AviTag-RH5mb-2	0.139	0.0509	-0.0231	0.301	0.0371	0.278	0.817	0.989	4
Dd2-Luc	AviTag-RH5mb-5	0.265	0.0789	0.0135	0.516	0.0961	0.42	0.791	0.98	4
Dd2-Luc	AviTag-RH5mb-7	0.0621	0.0119	0.0241	0.1	0.0458	0.0975	1.42	0.989	4
Dd2-Luc	AviTag-RH5mb-8	0.214	0.0436	0.0753	0.353	0.0864	0.276	0.623	0.976	4
Dd2-Luc	AviTag-RH5mb-12	0.0513	0.00445	0.0371	0.0654	0.0436	0.0606	1.5	0.988	4
Dd2-Luc	AviTag-RH5mb-13	11.5	3.91	-38.2	61.2	7.58	15.4	2.74	0.866	4	2 rep(s) >top dose
Dd2-Luc	AviTag-RH5mb-17	9.26	1.66	3.99	14.5	6.96	14	0.795	0.982	4
Dd2-Luc	AviTag-RH5mb-18	15	8.71	-22.4	52.5	3.91	32.2	3.18	0.897	4	1 rep(s) >top dose
Dd2-Luc	AviTag-RH5mb-19	0.0939	0.0323	-0.00898	0.197	0.0254	0.175	1.09	0.962	4
Dd2-Luc	AviTag-RH5mb-21	0.258	0.0395	0.132	0.383	0.18	0.341	1.14	0.969	4
Dd2-Luc	Chloroquine	0.00479	0.00118	0.00105	0.00854	0.0018	0.00746	2.81	0.987	4
Dd2-Luc	Pyrimethamine	6.32				6.32	6.32	0.58	0.908	4	single numeric replicate; 3 rep(s) >top dose
Dd2-Luc	Artemisinin	0.000299	8.99e-05	1.26e-05	0.000585	0.00018	0.000565	2.37	0.966	4
Uganda (MAS156)	GNF-179	0.00179	1.5e-05	0.00159	0.00198	0.00177	0.0018	1.23	0.762	2
Uganda (MAS156)	R5.004	0.0675	0.00485	0.00582	0.129	0.0626	0.0723	0.671	0.988	2
Uganda (MAS156)	RH5mb-2	0.56	0.0025	0.529	0.592	0.558	0.563	1.38	0.994	2
Uganda (MAS156)	RH5mb-5	0.35	0.0005	0.344	0.357	0.35	0.351	1.29	0.984	2
Uganda (MAS156)	RH5mb-7	0.293	0.0015	0.274	0.313	0.292	0.295	1.89	0.996	2
Uganda (MAS156)	RH5mb-12	0.603	0.0095	0.482	0.723	0.593	0.612	1.74	0.992	2
Uganda (MAS156)	RH5mb-13	> 12.0						0.278	0.896	1	inactive (IC50 above top dose); all 1 rep(s) censored
Uganda (MAS156)	RH5mb-19	0.0361				0.0361	0.0361	0.252	0.966	1	single numeric replicate
Uganda (MAS156)	RH5mb-21	0.467	0.0555	-0.239	1.17	0.411	0.522	1.36	0.992	2
Mozambique (R13.24-B)	GNF-179	0.00448	0.00142	-0.0136	0.0225	0.00306	0.0059	2.31	0.949	2
Mozambique (R13.24-B)	R5.004	0.0421	0.0162	-0.163	0.247	0.0259	0.0582	0.629	0.984	2
Mozambique (R13.24-B)	RH5mb-1	> 12.0						-1.03	0.677	2	inactive (IC50 above top dose); all 2 rep(s) censored
Mozambique (R13.24-B)	RH5mb-2	0.323	0.104	-0.998	1.64	0.219	0.427	0.698	0.988	2
Mozambique (R13.24-B)	RH5mb-5	0.166	0.005	0.102	0.23	0.161	0.171	0.744	0.976	2
Mozambique (R13.24-B)	RH5mb-7	0.122	0.0085	0.0145	0.231	0.114	0.131	0.817	0.982	2
Mozambique (R13.24-B)	RH5mb-8	0.83	0.081	-0.199	1.86	0.749	0.911	0.589	0.989	2
Mozambique (R13.24-B)	RH5mb-12	0.213	0.057	-0.511	0.937	0.156	0.27	0.804	0.96	2
Mozambique (R13.24-B)	RH5mb-13	> 12.0						0.0255	0.542	2	inactive (IC50 above top dose); all 2 rep(s) censored
Mozambique (R13.24-B)	RH5mb-17	> 12.0						-11.5	0.459	2	inactive (IC50 above top dose); all 2 rep(s) censored
Mozambique (R13.24-B)	RH5mb-19	0.17	0.0065	0.0879	0.253	0.164	0.177	0.984	0.976	2
Mozambique (R13.24-B)	RH5mb-21	0.266	0.095	-0.941	1.47	0.171	0.361	0.514	0.972	2

### Sheet: Per Replicate
Strain	Molecule	Rep	IC50 (µM)	IC50 CI (Lower) (µM)	IC50 CI (Upper) (µM)	Hill slope	R squared
Dd2-Luc	R5.004	1	0.0575	0.0474	0.0698	0.772	0.982
Dd2-Luc		2	0.0508	0.0439	0.0589	0.734	0.99
Dd2-Luc		3	0.0478	0.0411	0.0555	0.832	0.987
Dd2-Luc		4	0.032	0.0231	0.0442	0.718	0.99
Dd2-Luc		5	0.0204	0.0171	0.0242	1.07	0.994
Dd2-Luc		6	0.0514	0.0435	0.0608	0.994	0.995
Dd2-Luc	RH5mb-23	1	> 27.9			0.44	0.984
Dd2-Luc		2	> 27.9			0.578	0.957
Dd2-Luc	RH5mb-22	1	> 13.4			0.941	0.933
Dd2-Luc		2	> 13.4			0.686	0.939
Dd2-Luc	RH5mb-21	1	0.275	0.247	0.306	1.24	0.994
Dd2-Luc		2	0.235	0.212	0.261	1.06	0.996
Dd2-Luc		3	0.216	0.19	0.245	0.961	0.994
Dd2-Luc		4	0.146	0.0512	0.416	0.785	0.822
Dd2-Luc		5	0.307	0.208	0.454	0.9	0.982
Dd2-Luc		6	0.186	0.165	0.21	1.18	0.997
Dd2-Luc		7	0.0258	0.0228	0.0292	1.34	0.996
Dd2-Luc		8	0.15	0.127	0.177	1.14	0.994
Dd2-Luc	RH5mb-20	1	3.46	1.8	6.62	0.587	0.989
Dd2-Luc		2	1.25	0.0976	16	0.331	0.967
Dd2-Luc	RH5mb-19	1	0.24	0.195	0.295	1.56	0.972
Dd2-Luc		2	0.274	0.234	0.32	1.54	0.985
Dd2-Luc		3	0.239	0.222	0.258	1.62	0.996
Dd2-Luc	RH5mb-18	1	> 231			0.299	0.733
Dd2-Luc		2	> 231			0.516	0.8
Dd2-Luc	RH5mb-17	1	2.42	1.82	3.24	1.05	0.982
Dd2-Luc		2	2.37	1.79	3.14	1.14	0.977
Dd2-Luc		3	2.03	1.7	2.42	1.14	0.99
Dd2-Luc	RH5mb-16	1	> 7.29			1.77	0.898
Dd2-Luc		2	> 7.29			1.15	0.861
Dd2-Luc	RH5mb-13	1	> 82.0			0.728	0.958
Dd2-Luc		2	> 82.0			1.38	0.902
Dd2-Luc		3	> 82.0			0.686	0.934
Dd2-Luc		4	> 54.2			1.44	0.86
Dd2-Luc		5	> 54.2			1.67	0.852
Dd2-Luc	RH5mb-12	1	0.209	0.164	0.266	0.8	0.984
Dd2-Luc		2	0.166	0.136	0.203	0.762	0.99
Dd2-Luc		3	0.232	0.213	0.254	0.954	0.997
Dd2-Luc		4	0.242	0.211	0.279	0.83	0.997
Dd2-Luc		5	0.27	0.198	0.369	0.715	0.991
Dd2-Luc	RH5mb-10	1	> 194			0.331	0.939
Dd2-Luc		2	> 194			1.01	0.929
Dd2-Luc		3	> 194			0.968	0.963
Dd2-Luc	RH5mb-9	1	> 20.5			0.459	0.969
Dd2-Luc		2	> 20.5			1.07	0.939
Dd2-Luc		3	> 20.5			1.28	0.971
Dd2-Luc	RH5mb-8	1	0.27	0.174	0.419	0.887	0.941
Dd2-Luc		2	0.315	0.266	0.374	1	0.989
Dd2-Luc		3	0.341	0.3	0.387	0.831	0.996
Dd2-Luc	RH5mb-7	1	0.183	0.136	0.246	1.46	0.975
Dd2-Luc		2	0.218	0.145	0.327	1.12	0.985
Dd2-Luc		3	0.182	0.134	0.247	1.08	0.99
Dd2-Luc		4	0.213	0.177	0.255	1.1	0.994
Dd2-Luc		5	0.211	0.177	0.251	1.05	0.995
Dd2-Luc	RH5mb-6	1	> 278			0.244	0.965
Dd2-Luc		2	> 278			0.488	0.963
Dd2-Luc		3	> 278			0.47	0.976
Dd2-Luc	RH5mb-5	1	0.0934	0.0715	0.122	0.909	0.977
Dd2-Luc		2	0.093	0.0716	0.121	0.716	0.987
Dd2-Luc		3	0.0734	0.0576	0.0935	0.695	0.989
Dd2-Luc		4	0.14	0.107	0.183	0.656	0.996
Dd2-Luc		5	0.137	0.0944	0.198	0.638	0.987
Dd2-Luc	RH5mb-4	1	> 5.75			5.62	0.863
Dd2-Luc		2	> 5.75			0.911	0.878
Dd2-Luc	RH5mb-2	1	0.137	0.109	0.172	0.66	0.99
Dd2-Luc		2	0.121	0.0963	0.152	0.688	0.989
Dd2-Luc		3	0.17	0.121	0.24	0.67	0.977
Dd2-Luc		4	0.231	0.19	0.28	0.879	0.995
Dd2-Luc		5	0.372	0.314	0.441	0.756	0.997
Dd2-Luc	RH5mb-1	1	1.72	1.39	2.12	1.28	0.979
Dd2-Luc		2	1.48	1.29	1.7	1.14	0.993
Dd2-Luc		3	1.55	1.27	1.9	1.08	0.987
Dd2-Luc	GNF-179	1	0.000851	0.000708	0.00102	1.21	0.982
Dd2-Luc		2	0.000704	0.000602	0.000824	1.19	0.987
Dd2-Luc		3	0.000794	0.000688	0.000916	1.25	0.989
Dd2-Luc		4	0.000771	0.00071	0.000838	3	0.993
Dd2-Luc		5	0.000362	0.000326	0.000402	1.79	0.997
Dd2-Luc		6	0.00038	0.000329	0.00044	1.64	0.996
Dd2-Luc		7	0.00186	0.00161	0.00214	1.45	0.995
Dd2-Luc	Atovaquone	1	0.000108	7.24e-05	0.000161	0.689	0.972
Dd2-Luc		2	4.61e-05	3.49e-05	6.07e-05	0.793	0.986
Dd2-Luc		3	5e-05	4.07e-05	6.15e-05	0.837	0.991
Dd2-Luc		4	7.39e-05	5.57e-05	9.81e-05	0.964	0.973
Dd2-Luc		5	0.000382	0.000337	0.000433	1.83	0.986
Dd2-Luc		6	0.00075	0.00062	0.000908	1.38	0.991
Dd2-Luc		7	0.00101	0.000839	0.00121	1.84	0.988
Dd2-Luc		8	0.000191	0.000145	0.000252	1.3	0.982
Dd2-Luc		9	0.000101	8.28e-05	0.000123	1.23	0.991
Dd2-Luc		10	0.000239	0.000189	0.000303	1.39	0.985
Dd2-Luc	R5.016	1	0.0041	0.00164	0.0102	0.454	0.981
Dd2-Luc		2	0.00693	0.00422	0.0114	0.599	0.985
Dd2-Luc		3	0.0146	0.00568	0.0374	0.536	0.953
Dd2-Luc		4	0.00878	0.00662	0.0116	0.781	0.991
Dd2-Luc	AviTag-RH5mb-2	1	0.14	0.102	0.192	0.755	0.989
Dd2-Luc		2	0.101	0.0881	0.115	0.949	0.997
Dd2-Luc		3	0.278	0.187	0.412	0.895	0.979
Dd2-Luc		4	0.0371	0.027	0.0509	0.669	0.992
Dd2-Luc	AviTag-RH5mb-5	1	0.42	0.184	0.961	0.444	0.988
Dd2-Luc		2	0.376	0.168	0.843	0.428	0.989
Dd2-Luc		3	0.166	0.11	0.25	1.37	0.958
Dd2-Luc		4	0.0961	0.0714	0.129	0.924	0.987
Dd2-Luc	AviTag-RH5mb-7	1	0.0458	0.0382	0.055	1.47	0.991
Dd2-Luc		2	0.0508	0.0391	0.0659	1.63	0.978
Dd2-Luc		3	0.0975	0.0888	0.107	1.26	0.998
Dd2-Luc		4	0.0541	0.0442	0.0661	1.32	0.99
Dd2-Luc	AviTag-RH5mb-8	1	0.276	0.171	0.446	0.667	0.984
Dd2-Luc		2	0.263	0.187	0.371	0.751	0.989
Dd2-Luc		3	0.231	0.135	0.396	0.672	0.979
Dd2-Luc		4	0.0864	0.0221	0.338	0.402	0.952
Dd2-Luc	AviTag-RH5mb-12	1	0.0606	0.0479	0.0767	1.3	0.987
Dd2-Luc		2	0.0436	0.0374	0.0508	1.36	0.994
Dd2-Luc		3	0.0571	0.0504	0.0647	1.28	0.996
Dd2-Luc		4	0.0437	0.034	0.0561	2.04	0.976
Dd2-Luc	AviTag-RH5mb-13	1	15.4	1.78e-107	1.33e+109	6.97	0.944
Dd2-Luc		2	>30.6			2.17	0.977
Dd2-Luc		3	7.58	2.72	21.1	1.3	0.9
Dd2-Luc		4	>30.6			0.531	0.643
Dd2-Luc	AviTag-RH5mb-17	1	14	5.84	33.5	0.827	0.988
Dd2-Luc		2	9.07	6	13.7	0.815	0.996
Dd2-Luc		3	7	1.99	24.6	0.764	0.961
Dd2-Luc		4	6.96	3.28	14.8	0.773	0.985
Dd2-Luc	AviTag-RH5mb-18	1	32.2	5.46e-13	1890000000000000	3.87	0.972
Dd2-Luc		2	>42.2			2.04	0.974
Dd2-Luc		3	3.91	1.94	7.87	4.31	0.837
Dd2-Luc		4	9.01	4.77	17	2.51	0.804
Dd2-Luc	AviTag-RH5mb-19	1	0.175	0.142	0.217	1.18	0.99
Dd2-Luc		2	0.112	0.0974	0.129	1.43	0.995
Dd2-Luc		3	0.0254	0.00666	0.0969	0.759	0.871
Dd2-Luc		4	0.0632	0.0497	0.0803	0.981	0.991
Dd2-Luc	AviTag-RH5mb-21	1	0.341	0.286	0.407	1.09	0.994
Dd2-Luc		2	0.201	0.166	0.243	1.02	0.994
Dd2-Luc		3	0.18	0.109	0.297	1.62	0.925
Dd2-Luc		4	0.308	0.168	0.562	0.826	0.962
Dd2-Luc	Chloroquine	1	0.0018	0.00161	0.00201	4.09	0.993
Dd2-Luc		2	0.00746	0.00624	0.00892	1.91	0.988
Dd2-Luc		3	0.00546	0.00461	0.00646	2.66	0.982
Dd2-Luc		4	0.00446	0.00382	0.00521	2.57	0.984
Dd2-Luc	Pyrimethamine	1	>10.0			0.476	0.902
Dd2-Luc		2	>10.0			0.464	0.963
Dd2-Luc		3	>10.0			0.693	0.842
Dd2-Luc		4	6.32	0.12	332	0.686	0.925
Dd2-Luc	Artemisinin	1	0.000565	0.000428	0.000746	2.65	0.955
Dd2-Luc		2	0.00018	0.00014	0.000232	1.88	0.972
Dd2-Luc		3	0.000201	0.000163	0.000248	2.5	0.973
Dd2-Luc		4	0.000249	0.00019	0.000327	2.46	0.963
Uganda (MAS156)	GNF-179	1	0.0018	0.00054	0.006	1.59	0.686
Uganda (MAS156)		2	0.00177	0.000298	0.0105	0.871	0.837
Uganda (MAS156)	R5.004	1	0.0723	0.0292	0.179	0.724	0.982
Uganda (MAS156)		2	0.0626	0.0348	0.113	0.618	0.995
Uganda (MAS156)	RH5mb-2	1	0.558	0.364	0.857	1.2	0.989
Uganda (MAS156)		2	0.563	0.489	0.648	1.55	0.998
Uganda (MAS156)	RH5mb-5	1	0.351	0.166	0.74	1	0.975
Uganda (MAS156)		2	0.35	0.268	0.458	1.58	0.993
Uganda (MAS156)	RH5mb-7	1	0.292	0.232	0.366	1.82	0.994
Uganda (MAS156)		2	0.295	0.259	0.335	1.96	0.998
Uganda (MAS156)	RH5mb-12	1	0.593	0.417	0.845	1.64	0.987
Uganda (MAS156)		2	0.612	0.523	0.717	1.84	0.997
Uganda (MAS156)	RH5mb-13	1	>12.0			0.278	0.896
Uganda (MAS156)	RH5mb-19	1	0.0361	0.000505	2.58	0.252	0.966
Uganda (MAS156)	RH5mb-21	1	0.522	0.346	0.786	1.35	0.987
Uganda (MAS156)		2	0.411	0.35	0.482	1.38	0.998
Mozambique (R13.24-B)	GNF-179	1	0.00306	0.00195	0.0048	1.91	0.925
Mozambique (R13.24-B)		2	0.0059	0.00472	0.00737	2.7	0.972
Mozambique (R13.24-B)	R5.004	1	0.0582	0.0143	0.238	0.525	0.981
Mozambique (R13.24-B)		2	0.0259	0.0136	0.0494	0.732	0.988
Mozambique (R13.24-B)	RH5mb-1	1	>12.0			-11.3	0.811
Mozambique (R13.24-B)		2	>12.0			9.24	0.544
Mozambique (R13.24-B)	RH5mb-2	1	0.427	0.227	0.802	0.855	0.988
Mozambique (R13.24-B)		2	0.219	0.0754	0.636	0.54	0.987
Mozambique (R13.24-B)	RH5mb-5	1	0.171	0.0395	0.744	0.612	0.963
Mozambique (R13.24-B)		2	0.161	0.0917	0.282	0.877	0.988
Mozambique (R13.24-B)	RH5mb-7	1	0.131	0.0572	0.3	0.783	0.978
Mozambique (R13.24-B)		2	0.114	0.064	0.205	0.851	0.987
Mozambique (R13.24-B)	RH5mb-8	1	0.749	0.0807	6.95	0.478	0.984
Mozambique (R13.24-B)		2	0.911	0.419	1.98	0.699	0.994
Mozambique (R13.24-B)	RH5mb-12	1	0.156	0.0504	0.485	0.856	0.953
Mozambique (R13.24-B)		2	0.27	0.0866	0.844	0.753	0.968
Mozambique (R13.24-B)	RH5mb-13	1	>12.0			-0.399	0.907
Mozambique (R13.24-B)		2	>12.0			0.45	0.177
Mozambique (R13.24-B)	RH5mb-17	1	>12.0			-0.929	0.719
Mozambique (R13.24-B)		2	>12.0			-22.1	0.198
Mozambique (R13.24-B)	RH5mb-19	1	0.164	0.0631	0.429	1.01	0.955
Mozambique (R13.24-B)		2	0.177	0.131	0.238	0.959	0.996
Mozambique (R13.24-B)	RH5mb-21	1	0.361	0.0134	9.73	0.447	0.954
Mozambique (R13.24-B)		2	0.171	0.0793	0.369	0.581	0.991
