## Supplemental Table S10 for "*De novo* minibinders targeting RH5 achieve nanomolar inhibition of blood-stage malaria replication"

### Sheet: Parasitemia Data - Flow Cytomet
Raw Parasitemia Data					% of PBS					Rep 1: 4/13/26
30min	Rep 1	Rep 2	Rep 3		30min	Rep 1	Rep 2	Rep 3		Rep 2: 7/22/26
PBS	2.72	3.8	3.73		PBS	100	100	100		Rep 3: 8/4/26
Artemisinin	2.71	3.75	3.79		Artemisinin	99.6324	98.6842	101.609
mb-13	2.62	3.98	3.81		mb-13	96.3235	104.737	102.145
R5.004	2.77	3.69	4.04		R5.004	101.838	97.1053	108.311
mb-5		3.54	3.96		mb-5		93.1579	106.166
mb-7	2.7	3.52	3.88		mb-7	99.2647	92.6316	104.021
mb-21	2.78	3.52	3.89		mb-21	102.206	92.6316	104.29
24hr	Rep 1	Rep 2	Rep 3		24hr	Rep 1	Rep 2	Rep 3
PBS	1.98	1.97	3.5		PBS	100	100	100
Artemisinin	1.94	3.09	3.2		Artemisinin	97.9798	156.853	91.4286
mb-13	2.54	2.13	4.01		mb-13	128.283	108.122	114.571
R5.004	1.96	2.09	2.41		R5.004	98.9899	106.091	68.8571
mb-5		1.98	3.73		mb-5		100.508	106.571
mb-7	1.97	1.94	2.35		mb-7	99.4949	98.4772	67.1429
mb-21	1.89	1.83	2.61		mb-21	95.4545	92.8934	74.5714
48hr	Rep 1	Rep 2	Rep 3		48hr	Rep 1	Rep 2	Rep 3
PBS	13.6	12.9	20.4		PBS	100	100	100
Artemisinin	2.33	2.89	2.93		Artemisinin	17.1324	22.4031	14.3627
mb-13	13.2	12.3	19.4		mb-13	97.0588	95.3488	95.098
R5.004	5.44	4.68	7.21		R5.004	40	36.2791	35.3431
mb-5		8.15	13.8		mb-5		63.1783	67.6471
mb-7	3.11	3.78	3.82		mb-7	22.8676	29.3023	18.7255
mb-21	7.89	3.05	5.17		mb-21	58.0147	23.6434	25.3431
Stage Specific Parasitemia Data
Rings @ 30min	Rep 1	Rep 2	Rep 3		30min	Rep 1	Rep 2	Rep 3		Stage Specific Parasitemia Data - Statistical Comparisons
PBS	2.72	3.8	3.73		PBS	100	100	100		Rings @ 30min	Mean 1	Mean 2	Mean diff.	95.00% CI of diff.	Below threshold?	Summary	Adjusted P Value
Artemisinin	2.71	3.75	3.79		Artemisinin	99.6324	98.6842	101.609		PBS vs. Artemisinin	100	99.98	0.02495	-12.15 to 12.20	No	ns	>0.9999
mb-13	2.62	3.98	3.81		mb-13	96.3235	104.737	102.145		PBS vs. mb-13	100	101.1	-1.068	-13.24 to 11.11	No	ns	0.9997
R5.004	2.77	3.69	4.04		R5.004	101.838	97.1053	108.311		PBS vs. R5.004	100	102.4	-2.418	-14.59 to 9.757	No	ns	0.9789
mb-5		3.54	3.96		mb-5		93.1579	106.166		PBS vs. mb-5	100	99.66	0.3379	-13.27 to 13.95	No	ns	>0.9999
mb-7	2.7	3.52	3.88		mb-7	99.2647	92.6316	104.021		PBS vs. mb-7	100	98.64	1.361	-10.81 to 13.54	No	ns	0.9989
mb-21	2.78	3.52	3.89		mb-21	102.206	92.6316	104.29		PBS vs. mb-21	100	99.71	0.291	-11.88 to 12.47	No	ns	>0.9999
Trophozoites @ 24hr	Rep 1	Rep 2	Rep 3		% of PBS	Rep 1	Rep 2	Rep 3
PBS	1.41	1.27	1.49		PBS	100	100	100		Trophozoites @ 24hr	Mean 1	Mean 2	Mean diff.	95.00% CI of diff.	Below threshold?	Summary	Adjusted P Value
Artemisinin	0.02	0.03	0.043		Artemisinin	1.41844	2.3622	2.88591		PBS vs. Artemisinin	100	2.222	97.78	72.21 to 123.3	Yes	****	<0.0001
mb-13	1.96	1.33	1.89		mb-13	139.007	104.724	126.846		PBS vs. mb-13	100	123.5	-23.53	-49.09 to 2.041	No	ns	0.0762
R5.004	1.37	1.45	1.51		R5.004	97.1631	114.173	101.342		PBS vs. R5.004	100	104.2	-4.226	-29.79 to 21.34	No	ns	0.9913
mb-5		1.15	1.83		mb-5		90.5512	122.819		PBS vs. mb-5	100	106.7	-6.685	-35.27 to 21.90	No	ns	0.9561
mb-7	1.46	1.27	1.6		mb-7	103.546	100	107.383		PBS vs. mb-7	100	103.6	-3.643	-29.21 to 21.92	No	ns	0.9959
mb-21	1.38	1.17	1.63		mb-21	97.8723	92.126	109.396		PBS vs. mb-21	100	99.8	0.2019	-25.36 to 25.77	No	ns	>0.9999
Reinvaded Rings @ 48hr	Rep 1	Rep 2	Rep 3		% of PBS	Rep 1	Rep 2	Rep 3		Reinvaded Rings @ 48hr	Mean 1	Mean 2	Mean diff.	95.00% CI of diff.	Below threshold?	Summary	Adjusted P Value
PBS	13.3	11.8	20.4		PBS	100	100	100		PBS vs. Artemisinin	100	17.76	82.24	59.60 to 104.9	Yes	****	<0.0001
Artemisinin	2.25	2.62	2.89		Artemisinin	16.9173	22.2034	14.1667		PBS vs. mb-13	100	93	7.003	-15.64 to 29.64	No	ns	0.8693
mb-13	12.8	11.5	17.4		mb-13	96.2406	97.4576	85.2941		PBS vs. R5.004	100	34.81	65.19	42.55 to 87.83	Yes	****	<0.0001
R5.004	5.02	3.79	7.05		R5.004	37.7444	32.1186	34.5588		PBS vs. mb-5	100	62.31	37.69	12.38 to 63.00	Yes	**	0.0036
mb-5		7.07	13.2		mb-5		59.9153	64.7059		PBS vs. mb-7	100	19.37	80.63	57.99 to 103.3	Yes	****	<0.0001
mb-7	2.8	2.48	3.27		mb-7	21.0526	21.0169	16.0294		PBS vs. mb-21	100	31.91	68.09	45.45 to 90.73	Yes	****	<0.0001
mb-21	7.57	1.74	4.91		mb-21	56.9173	14.7458	24.0686
										Ordinary one-way ANOVA w/ Dunnett's multiple comparisons test

### Sheet: 48hr Giemsa Manual Counts
Rep 1	Rings	Trophozoites	Schizonts	Dead (Internal)	Dead (External)	Total Cells	Parasitemia (%)		% Rings	% Trophozoites	% Schizonts	% Dead (Internal)	% Dead (External)		Reinvaded Rings (% Relative to PBS)	Rep 1	Rep 2	Mean	SD
PBS	60	1	3	0	4	670	9.55224		8.95522	0.149254	0.447761	0	0.597015		PBS	100	100	100	0
Artemisinin	1	0	0	14	0	410	0.243902		0.243902	0	0	3.41463	0		Artemisinin	2.72358	1.13163	1.9276	1.12568
mb-13	57	0	5	4	0	680	9.11765		8.38235	0	0.735294	0.588235	0		mb-13	93.6029	87.6923	90.6476	4.17945
R5.004	5	0	5	4	40	440	2.27273		1.13636	0	1.13636	0.909091	9.09091		R5.004	12.6894	18.4558	15.5726	4.07746
mb-5	16	0	1	16	67	630	2.69841		2.53968	0	0.15873	2.53968	10.6349		mb-5	28.3598	74.4505	51.4051	32.591
mb-7	3	2	1	8	47	640	0.9375		0.46875	0.3125	0.15625	1.25	7.34375		mb-7	5.23438	5.6787	5.45654	0.314189
mb-21	4	0	3	21	69	770	0.909091		0.519481	0	0.38961	2.72727	8.96104		mb-21	5.80087	7.80822	6.80454	1.41941
Rep 2	Rings	Trophozoites	Schizonts	Dead (Internal)	Dead (External)	Total Cells	Parasitemia (%)		% Rings	% Trophozoites	% Schizonts	% Dead (Internal)	% Dead (External)
PBS	73	4	2	3	0	570	13.8596		12.807	0.701754	0.350877	0.526316	0
Artemisinin	1	0	0	21	0	690	0.144928		0.144928	0	0	3.04348	0
mb-13	73	11	6	1	1	650	13.8462		11.2308	1.69231	0.923077	0.153846	0.153846
R5.004	13	1	0	20	50	550	2.54545		2.36364	0.181818	0	3.63636	9.09091
mb-5	41	6	1	6	58	430	11.1628		9.53488	1.39535	0.232558	1.39535	13.4884
mb-7	4	0	1	5	82	550	0.909091		0.727273	0	0.181818	0.909091	14.9091
mb-21	7	3	1	13	97	700	1.57143		1	0.428571	0.142857	1.85714	13.8571
